# Chromosome 7 to the rescue: overcoming chromosome 10 loss in gliomas

**DOI:** 10.1101/2024.01.17.576103

**Authors:** Nishanth Ulhas Nair, Alejandro A. Schäffer, E. Michael Gertz, Kuoyuan Cheng, Johanna Zerbib, Avinash Das Sahu, Gil Leor, Eldad D. Shulman, Kenneth D. Aldape, Uri Ben-David, Eytan Ruppin

## Abstract

The co-occurrence of chromosome 10 loss and chromosome 7 gain in gliomas is the most frequent loss-gain co-aneuploidy pair in human cancers, a phenomenon that has been investigated without resolution since the late 1980s. Expanding beyond previous gene-centric studies, we investigate the co-occurrence in a genome-wide manner taking an evolutionary perspective. First, by mining large tumor aneuploidy data, we predict that the more likely order is 10 loss followed by 7 gain. Second, by analyzing extensive genomic and transcriptomic data from both patients and cell lines, we find that this co-occurrence can be explained by functional rescue interactions that are highly enriched on 7, which can possibly compensate for any detrimental consequences arising from the loss of 10. Finally, by analyzing transcriptomic data from normal, non-cancerous, human brain tissues, we provide a plausible reason why this co-occurrence happens preferentially in cancers originating in certain regions of the brain.
