## Supplementary material for "Chromosome 7 to the rescue: overcoming chromosome 10 loss in gliomas": Table S1

### Sheet: Progenetix_S1
Table showing loss and gain chromosomal arm events in different cancers in the Progenetix data.
DEL indicates loss and DUP indicates gain.
TCGA	Arm1	Arm2	Change1	Change2	fdr_one_sided	Odds_ratio	p_one_sided
GBM	10p	7q	DEL	DUP	7.17513e-72	4.19677	1.02943e-74
GBM	10q	7q	DEL	DUP	5.0325e-70	4.1935	1.44405e-72
GBM	10p	7p	DEL	DUP	2.4607e-69	4.06845	1.05913e-71
GBM	10q	7p	DEL	DUP	2.02143e-55	3.54044	1.16008e-57
COAD	8p	8q	DEL	DUP	2.76546e-45	3.87681	1.98383e-47
COAD	18p	20q	DEL	DUP	4.43522e-37	3.05807	3.81798e-39
COAD	18q	20q	DEL	DUP	2.98342e-34	2.74102	2.99626e-36
COAD	13q	18p	DUP	DEL	1.46619e-33	2.80104	1.68286e-35
COAD	13q	18q	DUP	DEL	2.25015e-30	2.59325	2.9055e-32
COAD	13q	14q	DUP	DEL	2.30602e-30	4.49912	3.3085e-32
COAD	13q	8p	DUP	DEL	1.22405e-21	2.34464	1.93179e-23
COAD	20q	8p	DUP	DEL	2.16625e-18	2.23949	3.72955e-20
BRCA	8p	8q	DEL	DUP	9.88133e-18	2.12863	1.843e-19
GBM	10q	20p	DEL	DUP	1.85478e-17	2.58233	3.72554e-19
COAD	13q	15q	DUP	DEL	1.30933e-16	3.00656	2.81778e-18
COAD	14q	20q	DEL	DUP	3.57412e-16	3.3651	8.20458e-18
GBM	10p	19q	DEL	DUP	4.39795e-16	2.71611	1.07267e-17
GBM	10q	19q	DEL	DUP	3.4206e-15	2.71686	8.83369e-17
COAD	18q	7p	DEL	DUP	1.05408e-14	2.09158	2.87338e-16
GBM	10p	19p	DEL	DUP	1.12205e-14	2.32744	3.21967e-16
COAD	13q	4q	DUP	DEL	7.75818e-14	2.4645	2.33747e-15
COAD	7p	8p	DUP	DEL	3.52882e-13	2.07026	1.11383e-14
LUAD	13q	7q	DEL	DUP	3.54992e-13	2.92898	1.17142e-14
GBM	10p	20p	DEL	DUP	3.77115e-13	2.18956	1.29853e-14
PRAD	16q	8q	DEL	DUP	4.14112e-13	2.41329	1.48534e-14
LUAD	20q	4q	DUP	DEL	5.34146e-13	4.00377	1.99251e-14
GBM	10q	19p	DEL	DUP	1.83901e-12	2.20189	7.12384e-14
LIHC	8p	8q	DEL	DUP	4.99879e-12	2.36378	2.00812e-13
COAD	14q	7p	DEL	DUP	5.13634e-12	2.62014	2.13707e-13
COAD	13q	4p	DUP	DEL	7.01329e-12	2.40114	3.11925e-13
COAD	17p	8q	DEL	DUP	7.01329e-12	2.01822	3.05165e-13
COAD	4p	7p	DEL	DUP	1.32247e-11	2.50449	6.07162e-13
COAD	13q	17p	DUP	DEL	1.97347e-11	1.8719	9.34355e-13
LUAD	15q	8q	DEL	DUP	2.48148e-11	2.89905	1.21048e-12
BRCA	1p	1q	DEL	DUP	4.98983e-11	2.55231	2.50565e-12
BRCA	16p	16q	DUP	DEL	9.09422e-11	2.01305	4.69716e-12
COAD	20p	20q	DEL	DUP	2.32533e-10	3.16792	1.23439e-11
LUAD	7q	8p	DUP	DEL	3.67312e-10	2.35909	2.00256e-11
COAD	18q	20p	DEL	DUP	4.82827e-10	1.79767	2.70161e-11
LUAD	15q	1q	DEL	DUP	5.6862e-10	2.67289	3.26324e-11
LUAD	14q	3p	DUP	DEL	6.65916e-10	3.27581	3.91715e-11
PRAD	16p	16q	DUP	DEL	8.71411e-10	3.64409	5.25097e-11
COAD	18p	20p	DEL	DUP	1.22228e-09	1.79573	7.54059e-11
COAD	16p	4q	DUP	DEL	1.81609e-09	3.5316	1.14646e-10
COAD	4q	7p	DEL	DUP	1.88595e-09	2.19069	1.21762e-10
LUAD	20q	9p	DUP	DEL	2.15976e-09	2.48144	1.42538e-10
LIHC	6p	6q	DUP	DEL	2.27344e-09	3.09259	1.53303e-10
HNSC	8p	8q	DEL	DUP	2.48052e-09	2.54317	1.70825e-10
LUAD	19p	8q	DEL	DUP	7.25036e-09	2.34438	5.0971e-10
COAD	21q	7q	DEL	DUP	7.92524e-09	2.62564	5.68525e-10
COAD	18p	7p	DEL	DUP	8.10635e-09	1.76075	5.93147e-10
LUAD	15q	5p	DEL	DUP	2.11739e-08	2.31299	1.57969e-09
GBM	10p	20q	DEL	DUP	2.1691e-08	1.78175	1.65382e-09
HNSC	20q	4q	DUP	DEL	2.1691e-08	3.48737	1.68051e-09
LUAD	1q	6q	DUP	DEL	2.2383e-08	2.068	1.76623e-09
COAD	5q	7p	DEL	DUP	3.30643e-08	3.17787	2.65653e-09
GBM	10q	20q	DEL	DUP	5.59467e-08	1.77253	4.57527e-09
LUAD	8p	8q	DEL	DUP	6.23091e-08	1.88467	5.18498e-09
LUSC	8p	8q	DEL	DUP	7.43785e-08	2.50947	6.46961e-09
LUAD	12p	1q	DEL	DUP	7.43785e-08	2.7896	6.39592e-09
LUAD	3p	7q	DEL	DUP	7.43785e-08	2.52933	6.50945e-09
LUAD	7p	8p	DUP	DEL	7.67772e-08	1.78689	6.82954e-09
COAD	4p	7q	DEL	DUP	7.79586e-08	2.26584	7.04647e-09
BRCA	17q	9p	DUP	DEL	9.04491e-08	2.58664	8.30522e-09
LIHC	20q	4q	DUP	DEL	9.91873e-08	2.37688	9.2499e-09
DLBC	11q	17p	DUP	DEL	1.05757e-07	3.11391	1.00143e-08
HNSC	7p	8p	DUP	DEL	1.77258e-07	2.7883	1.70392e-08
COAD	18q	7q	DEL	DUP	2.53264e-07	1.76402	2.47087e-08
BRCA	20q	9p	DUP	DEL	2.57814e-07	2.09175	2.55225e-08
LUAD	13q	17q	DEL	DUP	2.98583e-07	2.37965	2.99868e-08
LUAD	20p	3p	DUP	DEL	4.38646e-07	2.74397	4.46827e-08
COAD	16p	8p	DUP	DEL	5.39159e-07	2.491	5.5695e-08
LUSC	13q	8q	DEL	DUP	8.98293e-07	2.58358	9.40823e-08
LIHC	1p	1q	DEL	DUP	9.26254e-07	2.87555	9.83397e-08
PRAD	15q	8q	DEL	DUP	9.30919e-07	3.03073	1.00171e-07
BRCA	16q	1q	DEL	DUP	9.80441e-07	1.53566	1.06906e-07
LUAD	17p	17q	DEL	DUP	9.84831e-07	2.40285	1.08798e-07
PAAD	20q	4q	DUP	DEL	9.85074e-07	3.03227	1.10238e-07
LUAD	18p	18q	DUP	DEL	1.22295e-06	2.61706	1.38613e-07
COAD	11p	18q	DUP	DEL	1.33284e-06	3.05375	1.53075e-07
PRAD	13q	8q	DEL	DUP	1.33284e-06	1.90336	1.54892e-07
LUAD	19q	6q	DUP	DEL	1.36253e-06	2.61643	1.60297e-07
COAD	20p	4p	DUP	DEL	1.56563e-06	1.9393	1.88684e-07
COAD	4q	7q	DEL	DUP	1.56563e-06	2.02624	1.86823e-07
HNSC	3p	3q	DEL	DUP	1.6556e-06	2.08925	2.01902e-07
LUSC	5q	7q	DEL	DUP	1.67003e-06	3.06674	2.06059e-07
BRCA	17p	17q	DEL	DUP	1.67475e-06	2.17325	2.09043e-07
COAD	17p	20q	DEL	DUP	1.81474e-06	1.57755	2.2912e-07
LUSC	2p	8p	DUP	DEL	1.98265e-06	2.88093	2.53165e-07
LUAD	7p	9p	DUP	DEL	2.4013e-06	1.7656	3.10067e-07
BRCA	11q	8q	DEL	DUP	2.52761e-06	1.57669	3.30004e-07
SKCM	6p	6q	DUP	DEL	2.69609e-06	2.01884	3.55869e-07
COAD	20q	4q	DUP	DEL	2.76862e-06	1.82284	3.69414e-07
LUAD	18p	8p	DUP	DEL	2.9077e-06	2.45452	3.92143e-07
BRCA	19p	8q	DEL	DUP	2.98067e-06	1.88989	4.0626e-07
LUSC	20p	5q	DUP	DEL	3.20736e-06	2.32225	4.4176e-07
COAD	11q	18q	DUP	DEL	3.38864e-06	3.0332	4.7159e-07
LUSC	1q	4q	DUP	DEL	3.43284e-06	2.56457	4.82666e-07
COAD	20p	5q	DUP	DEL	3.56657e-06	2.64548	5.06586e-07
COAD	16p	18p	DUP	DEL	3.92794e-06	2.2921	5.63742e-07
BLCA	8p	8q	DEL	DUP	3.92794e-06	2.71413	5.72425e-07
COAD	20q	4p	DUP	DEL	3.92794e-06	1.87243	5.74821e-07
LUSC	16q	8q	DEL	DUP	4.54621e-06	2.76296	6.71821e-07
COAD	18q	8q	DEL	DUP	4.8533e-06	1.54704	7.24165e-07
LUAD	6q	8q	DEL	DUP	6.2644e-06	1.83193	9.43705e-07
BRCA	16p	22q	DUP	DEL	6.30379e-06	1.74489	9.58683e-07
SKCM	20q	4q	DUP	DEL	7.2233e-06	2.19327	1.10889e-06
HNSC	10p	5p	DEL	DUP	7.76551e-06	2.51104	1.20326e-06
LIHC	20q	9p	DUP	DEL	8.22182e-06	2.50665	1.28577e-06
BRCA	11q	17q	DEL	DUP	9.12914e-06	2.11705	1.44075e-06
COAD	13q	5q	DUP	DEL	9.78285e-06	2.46066	1.55796e-06
LUAD	5p	5q	DUP	DEL	9.87472e-06	2.30431	1.58676e-06
LUSC	20q	3p	DUP	DEL	1.06102e-05	2.33705	1.72015e-06
LUSC	20q	5q	DUP	DEL	1.11135e-05	2.38128	1.8177e-06
BRCA	8q	9p	DUP	DEL	1.11438e-05	1.59822	1.83865e-06
COAD	21q	7p	DEL	DUP	1.17773e-05	1.98445	1.96007e-06
LUAD	14q	18q	DUP	DEL	1.18802e-05	2.10334	1.99423e-06
LUAD	3q	8p	DUP	DEL	1.26051e-05	2.22167	2.134e-06
LUAD	10p	8q	DEL	DUP	1.28523e-05	2.49469	2.19429e-06
LUSC	20p	3p	DUP	DEL	1.41157e-05	2.14603	2.43025e-06
LUSC	18p	4q	DUP	DEL	1.43659e-05	2.48987	2.51455e-06
LUAD	12p	8p	DUP	DEL	1.43659e-05	2.15322	2.51252e-06
LUSC	20p	21q	DUP	DEL	1.69307e-05	2.57231	2.98778e-06
LUAD	5p	8p	DUP	DEL	1.85127e-05	1.55125	3.2935e-06
COAD	18p	8q	DEL	DUP	1.93093e-05	1.51954	3.46293e-06
COAD	17p	7p	DEL	DUP	2.00471e-05	1.56324	3.62401e-06
BRCA	1q	22q	DUP	DEL	2.10231e-05	1.53743	3.83061e-06
LUSC	19q	3p	DUP	DEL	2.14419e-05	2.73321	3.93768e-06
LIHC	1q	4q	DUP	DEL	2.24773e-05	1.74767	4.16007e-06
COAD	3p	7p	DEL	DUP	2.34666e-05	2.33899	4.37684e-06
LUAD	1q	9q	DUP	DEL	2.3684e-05	2.029	4.45138e-06
LUSC	2p	3p	DUP	DEL	2.47897e-05	2.5466	4.69475e-06
LUAD	17p	7q	DEL	DUP	2.50617e-05	1.9969	4.78222e-06
LIHC	6p	8p	DUP	DEL	2.55069e-05	1.86567	4.90377e-06
PRAD	17p	8q	DEL	DUP	2.58648e-05	1.76134	5.00968e-06
COAD	15q	8q	DEL	DUP	2.81908e-05	1.83511	5.50064e-06
COAD	18p	7q	DEL	DUP	2.97377e-05	1.59345	5.84514e-06
LUAD	18q	7p	DEL	DUP	3.02722e-05	1.60984	5.99364e-06
SKCM	10p	7q	DEL	DUP	3.56335e-05	1.72296	7.10625e-06
LUAD	3p	5p	DEL	DUP	3.56505e-05	1.75429	7.1608e-06
PAAD	6q	8q	DEL	DUP	3.82188e-05	2.44376	7.7315e-06
LUAD	1q	22q	DUP	DEL	4.04886e-05	1.95464	8.27035e-06
HNSC	5p	9p	DUP	DEL	4.04886e-05	2.08481	8.30684e-06
LUAD	17p	1q	DEL	DUP	4.17529e-05	1.75911	8.68605e-06
SKCM	10p	7p	DEL	DUP	4.17529e-05	1.71716	8.63254e-06
HNSC	3p	7p	DEL	DUP	4.38764e-05	2.18615	9.19075e-06
BRCA	19p	20q	DEL	DUP	4.89817e-05	2.05679	1.03304e-05
BRCA	10p	4p	DUP	DEL	5.68248e-05	2.09235	1.20661e-05
LUAD	12p	9p	DUP	DEL	6.3019e-05	2.15414	1.36149e-05
PRAD	22q	8q	DEL	DUP	6.3019e-05	2.02713	1.36526e-05
BRCA	11q	20q	DEL	DUP	6.3019e-05	1.7072	1.35326e-05
COAD	16q	18p	DUP	DEL	6.80541e-05	2.27478	1.48411e-05
LUSC	20p	8p	DUP	DEL	7.05867e-05	2.01501	1.55959e-05
COAD	15q	7p	DEL	DUP	7.05867e-05	1.78511	1.55723e-05
LUSC	1q	3p	DUP	DEL	7.10228e-05	2.11901	1.57942e-05
LUAD	17p	8q	DEL	DUP	7.55399e-05	1.74515	1.70154e-05
OV	18q	8q	DEL	DUP	7.55399e-05	2.36673	1.69871e-05
PAAD	18q	20q	DEL	DUP	7.60064e-05	2.02798	1.72812e-05
LUAD	13q	20q	DEL	DUP	7.60064e-05	1.87316	1.73386e-05
GBM	7q	9p	DUP	DEL	8.38551e-05	1.51225	1.92494e-05
GBM	7p	9p	DUP	DEL	8.55648e-05	1.51112	1.97646e-05
GBM	20p	9p	DUP	DEL	9.48674e-05	1.65212	2.20495e-05
HNSC	8p	9q	DEL	DUP	0.000104966	2.34454	2.45472e-05
LUAD	16q	1q	DEL	DUP	0.000110845	2.16635	2.60811e-05
PRAD	16q	5p	DEL	DUP	0.000118243	2.20714	2.81612e-05
COAD	14q	7q	DEL	DUP	0.000118243	1.85287	2.80432e-05
LIHC	20p	4q	DUP	DEL	0.000126806	1.99495	3.04738e-05
LUAD	6p	6q	DUP	DEL	0.000126806	2.07462	3.05645e-05
LUAD	10p	7p	DEL	DUP	0.000150555	2.133	3.65046e-05
LUAD	20q	3p	DUP	DEL	0.000150847	1.98615	3.6792e-05
COAD	16q	18q	DUP	DEL	0.000167859	2.18679	4.1182e-05
LUAD	15q	7q	DEL	DUP	0.000167924	2.06542	4.14389e-05
COAD	13q	22q	DUP	DEL	0.000175405	1.66107	4.35368e-05
HNSC	18q	7p	DEL	DUP	0.000192206	2.14362	4.79826e-05
LIHC	16q	1q	DEL	DUP	0.000211025	1.64568	5.29833e-05
PAAD	20q	8p	DUP	DEL	0.000218648	1.96207	5.52111e-05
HNSC	18p	8p	DUP	DEL	0.000228433	2.25036	5.80094e-05
COAD	16p	18q	DUP	DEL	0.000234387	1.93267	5.98579e-05
LUAD	3p	7p	DEL	DUP	0.000244191	1.68459	6.2712e-05
HNSC	18q	5p	DEL	DUP	0.000256789	1.8733	6.63158e-05
LUSC	3p	8q	DEL	DUP	0.00025713	1.86463	6.71415e-05
LUAD	17q	6q	DUP	DEL	0.00025713	1.89638	6.69154e-05
PAAD	20q	9p	DUP	DEL	0.000267815	1.95717	7.03159e-05
LUSC	12p	13q	DUP	DEL	0.000297014	2.01171	7.84082e-05
OV	18q	20q	DEL	DUP	0.000301636	2.17988	8.00611e-05
BRCA	20q	6q	DUP	DEL	0.000326146	1.76337	8.70347e-05
LUAD	3p	8q	DEL	DUP	0.000327083	1.73148	8.77539e-05
COAD	7p	9p	DUP	DEL	0.000331341	2.07257	8.93716e-05
LUAD	19p	1q	DEL	DUP	0.000342493	1.69926	9.2871e-05
BRCA	17q	8p	DUP	DEL	0.000371461	1.77674	0.000101259
COAD	4q	5p	DEL	DUP	0.000378606	1.97659	0.00010375
COAD	20p	4q	DUP	DEL	0.000380427	1.59562	0.000104795
LUAD	10q	7p	DEL	DUP	0.00041415	1.91162	0.000114679
BRCA	18q	20q	DEL	DUP	0.000422473	1.688	0.000117589
BRCA	20q	8p	DUP	DEL	0.00043675	1.55715	0.00012219
LUSC	20p	4q	DUP	DEL	0.000469273	1.95255	0.000131962
COAD	4q	8q	DEL	DUP	0.000476446	1.59053	0.000134663
PAAD	17p	7p	DEL	DUP	0.000483905	2.05393	0.000137465
HNSC	3q	4p	DUP	DEL	0.000490228	1.94402	0.000139965
LUAD	13q	8q	DEL	DUP	0.000501222	1.58624	0.000143823
LUSC	20q	8p	DUP	DEL	0.000557858	1.94752	0.000160874
LUAD	15q	7p	DEL	DUP	0.000580954	1.70995	0.000168368
LUSC	8q	9p	DUP	DEL	0.000585914	1.86861	0.000170646
LUSC	13q	3q	DEL	DUP	0.000591232	1.80399	0.000173043
COAD	1p	20q	DEL	DUP	0.000627054	1.94462	0.000185327
LUAD	7p	9q	DUP	DEL	0.000627054	1.73084	0.000184601
HNSC	5p	8p	DUP	DEL	0.000645873	1.74849	0.000191816
PAAD	18q	8q	DEL	DUP	0.000723264	1.93045	0.000215838
LIHC	19q	4q	DUP	DEL	0.000724577	2.03303	0.000217269
LUAD	18q	20p	DEL	DUP	0.00079149	1.78688	0.000238469
HNSC	7p	9p	DUP	DEL	0.000791894	2.04178	0.000240643
BLCA	5p	8p	DUP	DEL	0.000791894	1.93819	0.000240863
COAD	15q	7q	DEL	DUP	0.000817935	1.72434	0.000249957
LIHC	13q	20q	DEL	DUP	0.000840274	1.88681	0.000257989
LUSC	3q	5q	DUP	DEL	0.000921665	1.65552	0.000284301
COAD	1p	20p	DEL	DUP	0.000933533	1.88782	0.000289301
BLCA	20q	9p	DUP	DEL	0.000947167	1.86315	0.000294886
LUSC	1q	4p	DUP	DEL	0.00100655	1.93274	0.000314817
LUSC	3p	3q	DEL	DUP	0.00102539	1.61347	0.000322182
PAAD	8p	8q	DEL	DUP	0.0010442	1.90965	0.000329589
LUSC	22q	5q	DUP	DEL	0.00116373	1.95608	0.000368987
LUSC	20p	4p	DUP	DEL	0.00116682	1.83468	0.000371643
SKCM	8p	8q	DEL	DUP	0.00119099	1.80837	0.000381048
HNSC	3p	9q	DEL	DUP	0.00119664	2.00162	0.000384572
LUAD	1q	3p	DUP	DEL	0.00119919	1.62599	0.000387115
LUAD	17q	18q	DUP	DEL	0.00123325	1.69555	0.000399877
HNSC	18q	20q	DEL	DUP	0.00130402	1.90325	0.000424695
GBM	22q	7q	DEL	DUP	0.00133862	1.4032	0.000437883
LUAD	20q	8p	DUP	DEL	0.00135228	1.5822	0.000444291
LUSC	3q	4p	DUP	DEL	0.00137679	1.65637	0.000455889
GBM	22q	7p	DEL	DUP	0.00137679	1.40148	0.000456296
LUSC	3q	8p	DUP	DEL	0.00149581	1.59113	0.000497889
LUSC	5q	8q	DEL	DUP	0.00153035	1.74608	0.000511579
LUAD	10q	5p	DEL	DUP	0.0015767	1.74793	0.000529336
LUAD	8q	9p	DUP	DEL	0.00162608	1.50782	0.000548248
COAD	7q	8p	DUP	DEL	0.00163977	1.43436	0.000555218
COAD	18q	5p	DEL	DUP	0.00164782	1.58599	0.000560305
LUSC	5q	7p	DEL	DUP	0.00169941	1.90344	0.000580285
LUAD	12p	18q	DUP	DEL	0.00173114	1.79072	0.000593606
COAD	15q	20q	DEL	DUP	0.00195937	1.53377	0.000674675
LUAD	13q	7p	DEL	DUP	0.00196	1.46042	0.000677704
LUAD	18q	7q	DEL	DUP	0.00200035	1.575	0.000694525
LUSC	3q	4q	DUP	DEL	0.00203726	1.64968	0.000710264
GBM	20q	9p	DUP	DEL	0.0021363	1.46634	0.000747859
COAD	13q	21q	DUP	DEL	0.0022294	1.55605	0.000783648
LUAD	7q	9p	DUP	DEL	0.00229119	1.60095	0.000808657
BRCA	6q	8q	DEL	DUP	0.00231255	1.42388	0.000819512
LIHC	4q	5p	DEL	DUP	0.00232102	1.81199	0.000829179
LIHC	1q	8p	DUP	DEL	0.00232102	1.44916	0.000830395
COAD	8p	9p	DEL	DUP	0.00232102	1.78993	0.000832505
LUAD	18q	3q	DEL	DUP	0.00243429	1.7912	0.000876622
LUSC	17p	8q	DEL	DUP	0.00243829	1.77215	0.000881561
LUAD	17p	7p	DEL	DUP	0.00246696	1.48426	0.000895466
COAD	20q	5q	DUP	DEL	0.00249732	1.92173	0.000912125
COAD	18q	6p	DEL	DUP	0.00249732	1.7691	0.000913653
LUSC	3q	9p	DUP	DEL	0.00275934	1.60156	0.00101347
BRCA	13q	17q	DEL	DUP	0.00276391	1.7236	0.00101912
GBM	19p	9p	DUP	DEL	0.0028671	1.474	0.00106128
GBM	6q	7p	DEL	DUP	0.00289485	1.46109	0.00107571
LIHC	13q	1q	DEL	DUP	0.00293317	1.59433	0.00109415
SKCM	10q	7p	DEL	DUP	0.00299246	1.48441	0.00112056
COAD	6p	8p	DUP	DEL	0.00314324	1.77148	0.00118153
LUSC	13q	20p	DEL	DUP	0.00316202	1.80076	0.0012022
SKCM	18q	7p	DEL	DUP	0.00316202	1.76364	0.0011964
COAD	17p	7q	DEL	DUP	0.00316202	1.41442	0.00120157
LUAD	22q	8q	DEL	DUP	0.00319783	1.63782	0.00122041
LUSC	16q	3q	DEL	DUP	0.00323518	1.80964	0.0012393
HNSC	3p	8q	DEL	DUP	0.00335285	1.54275	0.00128919
LUSC	22q	3p	DUP	DEL	0.00347784	1.79296	0.00134224
SKCM	20p	4q	DUP	DEL	0.00359861	1.74317	0.00139869
LIHC	6q	8q	DEL	DUP	0.00359861	1.64813	0.00139917
BRCA	21q	8p	DUP	DEL	0.00376144	1.78946	0.00146788
PAAD	7p	9p	DUP	DEL	0.00387767	1.82391	0.0015188
LUAD	18p	7q	DEL	DUP	0.00398734	1.68767	0.00156748
LUAD	8q	9q	DUP	DEL	0.00417377	1.63585	0.00165274
HNSC	3p	5p	DEL	DUP	0.00417377	1.55862	0.00164971
GBM	6q	7q	DEL	DUP	0.00436438	1.43555	0.00173448
LUSC	12p	5q	DUP	DEL	0.00447389	1.63955	0.00178442
GBM	19q	9p	DUP	DEL	0.00448784	1.49722	0.00179642
LUSC	10p	3q	DEL	DUP	0.0046024	1.79261	0.00185549
LUSC	18p	4p	DUP	DEL	0.0046024	1.79774	0.00185457
LIHC	16p	1q	DEL	DUP	0.00483432	1.59306	0.00195592
BRCA	11p	5p	DEL	DUP	0.00501229	1.67435	0.00203512
LIHC	17p	5p	DEL	DUP	0.00503112	1.72311	0.00204998
LUSC	3p	7p	DEL	DUP	0.00514646	1.74163	0.00210436
HNSC	10p	8q	DEL	DUP	0.00526937	1.74141	0.00216218
BRCA	15q	8q	DEL	DUP	0.00533047	1.5316	0.0021949
COAD	13q	20p	DUP	DEL	0.00538999	1.55252	0.00222714
HNSC	4q	5p	DEL	DUP	0.00566578	1.74418	0.00235098
LIHC	13q	17q	DEL	DUP	0.00566578	1.68593	0.00237325
LUSC	18p	3p	DUP	DEL	0.00566578	1.71361	0.00237361
LUSC	12p	4q	DUP	DEL	0.00566578	1.66365	0.00236309
DLBC	17p	3q	DEL	DUP	0.00679277	1.68148	0.0028555
LUSC	16p	5p	DEL	DUP	0.00704756	1.85313	0.00297272
BRCA	17p	20p	DEL	DUP	0.0071675	1.50388	0.00304387
LIHC	16q	5p	DEL	DUP	0.0071675	1.70125	0.00304048
LUSC	1q	5q	DUP	DEL	0.00729588	1.68075	0.00310886
BLCA	11p	20q	DEL	DUP	0.00734711	1.72181	0.00314123
LUAD	18q	6p	DEL	DUP	0.00785786	1.61	0.00337088
PRAD	18q	8q	DEL	DUP	0.00796844	1.4067	0.00342975
LUSC	7p	8p	DUP	DEL	0.00833687	1.68987	0.00360029
LUSC	18p	5q	DUP	DEL	0.00835793	1.69845	0.00362137
LUAD	1q	4q	DUP	DEL	0.0083851	1.5935	0.00364517
COAD	13q	1p	DUP	DEL	0.0086557	1.60041	0.00377523
READ	13q	18q	DUP	DEL	0.00906427	2.01554	0.00396643
LUSC	4q	8q	DEL	DUP	0.00918377	1.61935	0.0040319
PRAD	6q	8q	DEL	DUP	0.009227	1.63784	0.00406411
LUAD	6p	9p	DUP	DEL	0.0092344	1.62871	0.00409844
COAD	20q	21q	DUP	DEL	0.0092344	1.4668	0.0040964
HNSC	3q	9p	DUP	DEL	0.0092344	1.57075	0.00410712
SKCM	1q	9q	DUP	DEL	0.00926997	1.59619	0.00413624
LUAD	18p	7p	DEL	DUP	0.00955572	1.4478	0.00427745
LUSC	10q	3q	DEL	DUP	0.00994398	1.69133	0.00446552
PAAD	1q	9p	DUP	DEL	0.0100785	1.71949	0.00454036
HNSC	11q	3q	DEL	DUP	0.0104492	1.65322	0.00472239
LUAD	14q	8p	DUP	DEL	0.0105106	1.51731	0.00476523
COAD	18q	9p	DEL	DUP	0.0107052	1.59639	0.00486879
LUAD	13q	14q	DEL	DUP	0.0109593	1.5891	0.0050158
BRCA	17p	20q	DEL	DUP	0.0109593	1.37563	0.00500547
BLCA	20q	8p	DUP	DEL	0.0110805	1.65373	0.00510306
LIHC	4q	6p	DEL	DUP	0.0110805	1.47079	0.00509648
PRAD	16q	7q	DEL	DUP	0.0114618	1.57227	0.0052951
BLCA	20p	9p	DUP	DEL	0.01177	1.66156	0.00545439
PRAD	8p	8q	DEL	DUP	0.0119236	1.29008	0.00554268
BRCA	19q	8q	DEL	DUP	0.0120443	1.48248	0.00561605
GBM	15q	7q	DEL	DUP	0.0128233	1.50071	0.00599771
COAD	22q	7p	DEL	DUP	0.0129575	1.43676	0.00607905
LUSC	1q	9p	DUP	DEL	0.0130048	1.63835	0.00611993
COAD	5p	8p	DUP	DEL	0.0130716	1.45315	0.00617008
LUSC	12p	4p	DUP	DEL	0.0132966	1.55474	0.00629538
LUSC	16p	3q	DEL	DUP	0.0133904	1.74957	0.00635899
SKCM	10q	7q	DEL	DUP	0.0136474	1.38034	0.00650061
LUSC	18p	8p	DUP	DEL	0.0140011	1.61135	0.00668919
BRCA	17p	8q	DEL	DUP	0.0142869	1.23899	0.00684623
LIHC	17p	7q	DEL	DUP	0.0147244	1.61058	0.00707702
LUAD	6p	8p	DUP	DEL	0.015153	1.51069	0.00730477
COAD	20p	7p	DEL	DUP	0.0152178	1.51477	0.00735784
LUAD	17q	9p	DUP	DEL	0.0153688	1.51008	0.00745288
LUSC	5p	5q	DUP	DEL	0.0156112	1.42925	0.00759283
BRCA	20p	8p	DUP	DEL	0.0156332	1.43322	0.00762593
LUSC	1q	8p	DUP	DEL	0.0157936	1.56812	0.00772687
PRAD	10p	8q	DEL	DUP	0.0158279	1.59634	0.00776635
LIHC	17q	4q	DUP	DEL	0.016458	1.46497	0.00809913
PAAD	8q	9p	DUP	DEL	0.0165657	1.59742	0.0081759
BRCA	7q	8q	DEL	DUP	0.0168585	1.52203	0.0083446
PAAD	5p	9p	DUP	DEL	0.0177976	1.65428	0.00883495
COAD	17p	5p	DEL	DUP	0.018216	1.43887	0.00906878
LUSC	1p	3q	DEL	DUP	0.0192439	1.64701	0.00960814
LUAD	17q	8p	DUP	DEL	0.0197639	1.4311	0.00989613
HNSC	3q	8p	DUP	DEL	0.0199249	1.43737	0.0100158
LIHC	7q	8p	DUP	DEL	0.0199249	1.54644	0.0100625
LUSC	19p	5p	DEL	DUP	0.0199249	1.67142	0.0100542
BRCA	16p	1p	DUP	DEL	0.0200194	1.4822	0.010139
SKCM	18p	7p	DEL	DUP	0.0200874	1.54907	0.0102022
PRAD	18p	8q	DEL	DUP	0.0206904	1.52575	0.0105678
GBM	15q	7p	DEL	DUP	0.0206904	1.45227	0.0105434
LUAD	13q	1q	DEL	DUP	0.0214357	1.33963	0.0109793
LUAD	19p	7q	DEL	DUP	0.0217502	1.49805	0.0111715
COAD	20q	3p	DUP	DEL	0.0218057	1.55817	0.0112313
SKCM	20q	4p	DUP	DEL	0.0220927	1.5387	0.0114109
SKCM	18q	20q	DEL	DUP	0.0222087	1.51644	0.0115026
LUSC	20q	4p	DUP	DEL	0.0225521	1.57923	0.0117129
LUSC	17p	3q	DEL	DUP	0.0226634	1.44082	0.0118032
HNSC	18q	8q	DEL	DUP	0.0239462	1.43524	0.0125056
LUAD	5p	9q	DUP	DEL	0.0242771	1.39996	0.0127133
LUSC	12p	9p	DUP	DEL	0.026991	1.47881	0.0141732
PAAD	5p	8p	DUP	DEL	0.0269955	1.58728	0.0142143
LUAD	20p	9p	DUP	DEL	0.0277829	1.48371	0.0146687
LIHC	21q	8q	DEL	DUP	0.0283316	1.57142	0.0149991
HNSC	20p	3p	DUP	DEL	0.0286266	1.51578	0.0151963
LUSC	3q	9q	DUP	DEL	0.0287317	1.57574	0.0152933
LUAD	1q	9p	DUP	DEL	0.0287437	1.3122	0.015341
BRCA	10q	8q	DEL	DUP	0.0287441	1.37756	0.0153824
BRCA	1q	6q	DUP	DEL	0.0308638	1.27593	0.0165611
HNSC	20q	3p	DUP	DEL	0.0327897	1.46703	0.0176415
LUAD	19p	5p	DEL	DUP	0.0329225	1.31735	0.0177602
BRCA	13q	20q	DEL	DUP	0.0330894	1.35015	0.0178977
SKCM	13q	7p	DEL	DUP	0.0345536	1.48376	0.0187393
LUSC	21q	3q	DEL	DUP	0.0348566	1.48442	0.0189536
HNSC	4q	8q	DEL	DUP	0.0350697	1.49216	0.0191198
GBM	20p	6q	DUP	DEL	0.0352352	1.37627	0.0192786
BRCA	20q	9q	DUP	DEL	0.0352352	1.44374	0.0193111
LUSC	22q	8p	DUP	DEL	0.0358031	1.50844	0.0196737
LUSC	3p	5p	DEL	DUP	0.0368995	1.33603	0.0203291
LUAD	17p	5p	DEL	DUP	0.0371406	1.28276	0.0205153
LUAD	14q	9p	DUP	DEL	0.0379759	1.44387	0.0210311
PRAD	8q	9p	DUP	DEL	0.038893	1.49966	0.0215948
SKCM	10p	8q	DEL	DUP	0.0400724	1.31914	0.0223072
COAD	18q	3q	DEL	DUP	0.0405873	1.51668	0.022652
COAD	20p	8p	DUP	DEL	0.0406205	1.21498	0.0227289
LIHC	14q	8q	DEL	DUP	0.0406513	1.4427	0.0228044
LUAD	22q	7p	DEL	DUP	0.0407349	1.36309	0.0229098
LUSC	18q	3q	DEL	DUP	0.0415631	1.44168	0.0234948
LUSC	12p	3p	DUP	DEL	0.0415631	1.39292	0.0234722
BRCA	20p	9p	DUP	DEL	0.0422451	1.41413	0.0239981
LIHC	17p	17q	DEL	DUP	0.0422451	1.37223	0.0240015
BRCA	16q	17q	DEL	DUP	0.0429903	1.35935	0.0244866
BRCA	13q	8q	DEL	DUP	0.0432453	1.22103	0.0246939
SKCM	6q	8q	DEL	DUP	0.0440856	1.35281	0.0252369
HNSC	20q	8p	DUP	DEL	0.0443508	1.45228	0.0254963
BRCA	11p	8q	DEL	DUP	0.0443508	1.27688	0.0255161
COAD	15q	20p	DEL	DUP	0.0445623	1.32299	0.0257017
SKCM	10p	22q	DEL	DUP	0.0445941	1.32659	0.025784
GBM	13q	1q	DEL	DUP	0.0459275	1.39253	0.0266208
BRCA	18p	20q	DEL	DUP	0.04718	1.35027	0.0274145
LIHC	5p	8p	DUP	DEL	0.0482161	1.42671	0.0280857
BRCA	8q	9q	DUP	DEL	0.0485076	1.27845	0.0283251
COAD	18p	6p	DEL	DUP	0.049841	1.42951	0.0291752
SKCM	6q	7p	DEL	DUP	0.0500035	1.31616	0.0293421
BRCA	1p	8q	DEL	DUP	0.0517172	1.3	0.0304219
PAAD	18q	7p	DEL	DUP	0.0526773	1.45431	0.0310839
HNSC	20p	8p	DUP	DEL	0.0526773	1.45815	0.0311378
HNSC	12p	3p	DUP	DEL	0.0537844	1.44508	0.0318694
LUAD	19p	7p	DEL	DUP	0.0542196	1.29428	0.0322051
GBM	20p	22q	DUP	DEL	0.0569734	1.26831	0.0339225
COAD	14q	20p	DEL	DUP	0.057154	1.29734	0.034112
COAD	20q	9q	DUP	DEL	0.0574457	1.575	0.0343685
LUAD	13q	5p	DEL	DUP	0.057651	1.23052	0.0345741
LUSC	4p	8q	DEL	DUP	0.0578002	1.39009	0.0347465
LUSC	11p	3q	DEL	DUP	0.0586833	1.48404	0.0353615
LIHC	1p	8q	DEL	DUP	0.0590393	1.45706	0.0356608
LIHC	16q	8q	DEL	DUP	0.0596349	1.26862	0.0361061
COAD	13q	3p	DUP	DEL	0.067106	1.38886	0.0408771
LUSC	5p	9q	DUP	DEL	0.067106	1.44718	0.0408674
SKCM	4q	7q	DEL	DUP	0.067106	1.37108	0.0409398
LUAD	1q	20p	DUP	DEL	0.067106	1.38139	0.0410146
BRCA	20q	22q	DUP	DEL	0.0672496	1.27348	0.0411988
COAD	20p	21q	DUP	DEL	0.0678439	1.31083	0.0416602
LUAD	6q	7q	DEL	DUP	0.0694299	1.3191	0.0427337
LUAD	16p	18q	DUP	DEL	0.071094	1.35079	0.04386
DLBC	17p	7q	DEL	DUP	0.0730752	1.338	0.0451871
BRCA	11q	5p	DEL	DUP	0.0743312	1.27552	0.0461038
SKCM	6p	9q	DUP	DEL	0.0743312	1.31991	0.0461771
SKCM	18p	7q	DEL	DUP	0.0769422	1.37838	0.0479095
COAD	20q	9p	DUP	DEL	0.0779345	1.38357	0.0486392
BRCA	4p	8q	DEL	DUP	0.0784829	1.20407	0.0491482
LIHC	17p	1q	DEL	DUP	0.0784829	1.23563	0.0492067
READ	18q	20q	DEL	DUP	0.078679	1.5896	0.0495553
LUAD	12p	5p	DEL	DUP	0.078679	1.34515	0.0494513

### Sheet: TCGA Study Abbreviations
Abbreviation	Cancer Type	Notes
ACC	Adrenocortical carcinoma
LAML	Acute Myeloid Leukemia	Officially LAML in TCGA but AML in NCI Terms database
BLCA	Bladder Urothelial Carcinoma
BRCA	Breast invasive carcinoma
CESC	Cervical squamous cell carcinoma and endocervical adenocarcinoma
CHOL	Cholangiocarcinoma
COAD	Colon adenocarcinoma
DLBC	Lymphoid Neoplasm Diffuse Large B-cell Lymphoma
GBM	Glioblastoma multiforme
HNSC	Head and Neck squamous cell carcinoma
KIRC	Kidney renal clear cell carcinoma
LCML	Chronic Myelogenous Leukemia
LIHC	Liver hepatocellular carcinoma
LUAD	Lung adenocarcinoma
LUSC	Lung squamous cell carcinoma
MESO	Mesothelioma
OV	Ovarian serous cystadenocarcinoma
PAAD	Pancreatic adenocarcinoma
PRAD	Prostate adenocarcinoma
READ	Rectum adenocarcinoma
THCA	Thyroid carcinoma
THYM	Thymoma
