## Supplementary material for "Chromosome 7 to the rescue: overcoming chromosome 10 loss in gliomas": Table S3

### Sheet: A_GBMLGG_SR_enrichment
Overlap enrichment of rescuer genes in chromosome 7 (p or q arms) for the (vulnerable) genes on chromosome 10 (p or q arms). Fisher exact test is used for checking the enrichment of rescuer genes on chromosome 7.
The DU-SR (synthetic rescue) network is derived from using TCGA GBM/LGG patients (FDR < 0.1).
All p-values shown here have FDR values < 1E-19.
Vulnerable (V) and rescuer (R) genes in chromosomal arms	DU-SR network using GBM+LGG TCGA patient data only	DU-SR network using GBM+LGG TCGA patient data only
	Odds Ratio	p-value
10p (V) & 7p (R)	5.26	1.44e-20
10p (V) & 7q (R)	4.56	1.17e-29
10q (V) & 7p (R)	4.29	2.42e-24
10q (V) & 7q (R)	2.82	5.2e-21
10 (V) & 7 (R)	3.78	1.4e-56

### Sheet: B_pancancer_SR_enrichment
Overlap enrichment of rescuer genes in chromosome 7 (p or q arms) for the (vulnerable) genes on chromosome 10 (p or q arms). Fisher exact test is used for checking the enrichment of rescuer genes on chromosome 7.
The DU-SR (synthetic rescue) network is derived from using pan-cancer TCGA data without brain tumors (FDR < 0.05).
All p-values shown here have FDR values < 0.05.
Vulnerable (V) and rescuer (R) genes in chromosomal arms	DU-SR network using TCGA pan-cancer (excluding brain cancer)	DU-SR network using TCGA pan-cancer (excluding brain cancer)
	Odds Ratio	p-value
10p (V) & 7p (R)	21.02	3.28e-104
10p (V) & 7q (R)	1.56	5.09e-07
10q (V) & 7p (R)	15.75	3.06e-76
10q (V) & 7q (R)	1.16	0.044
10 (V) & 7 (R)	2.36	4.82e-33

### Sheet: C_sensitivity_GBMLGG_SR
Overlap enrichment of rescuer genes on chromosome 7 (p or q arms) for the (vulnerable) genes on chromosome 10 (p or q arms). Fisher exact test is used for checking the enrichment of rescuer genes on chromosome 7.
The DU-SR (synthetic rescue) network is derived from using TCGA GBM/LGG patients (FDR < 0.1). The following genes were removed from the DU-SR network: PTEN, MET, BRAF, EGFR, PDGFA, ANXA7, ADARB2, KLF6 because they have been implicated in various studies as the genes on chromosoems 7 and 10 taht can explain the excess of 7+ and 10-, so we wnat to show that our statistical conclusions hold without …
All p-values shown here have FDR values < 1E-19.
Vulnerable (V) and rescuer (R) genes in chromosomal arms	DU-SR reduced network using GBM+LGG TCGA patient data only	DU-SR reduced network using GBM+LGG TCGA patient data only
	Odds Ratio	p-value
10p (V) & 7p (R)	5.22	4.09e-20
10p (V) & 7q (R)	4.57	1.85e-29
10q (V) & 7p (R)	4.19	2.4e-23
10q (V) & 7q (R)	2.79	1.93e-20
10 (V) & 7 (R)	3.71	1.29e-54
