## Supplementary material for "Chromosome 7 to the rescue: overcoming chromosome 10 loss in gliomas": Table S5

### Sheet: A
Pairwise pathway enrichment analysis for the DU-SR network derived from GBM LGG TCGA data. Only vulnerable genes from chromosome 10 and rescuer genes in chromosome 7 are considered for this analysis. Results at FDR < 0.2 are shown.
rescuer_pathway	vulnerable_pathway	odds.ratio	pval	padj	ref.set.size	overlap.size
HALLMARK_NOTCH_SIGNALING	HALLMARK_GLYCOLYSIS	51.5475	4.01773e-05	0.00437933	50	3
HALLMARK_KRAS_SIGNALING_DN	HALLMARK_ADIPOGENESIS	25.2133	0.000307295	0.0167476	99	3
HALLMARK_WNT_BETA_CATENIN_SIGNALING	HALLMARK_GLYCOLYSIS	56.4362	0.000721006	0.0261965	30	2
HALLMARK_WNT_BETA_CATENIN_SIGNALING	HALLMARK_HYPOXIA	46.4226	0.00103897	0.0283119	36	2
HALLMARK_NOTCH_SIGNALING	HALLMARK_HYPOXIA	27.2436	0.00286088	0.0623671	60	2
HALLMARK_PROTEIN_SECRETION	HALLMARK_ESTROGEN_RESPONSE_LATE	24.6828	0.00344963	0.0626682	66	2
HALLMARK_EPITHELIAL_MESENCHYMAL_TRANSITION	HALLMARK_HEME_METABOLISM	16.4396	0.00744214	0.112553	98	2
HALLMARK_KRAS_SIGNALING_DN	HALLMARK_XENOBIOTIC_METABOLISM	14.888	0.00897191	0.112553	108	2
HALLMARK_E2F_TARGETS	HALLMARK_MITOTIC_SPINDLE	14.6122	0.00929335	0.112553	110	2
HALLMARK_E2F_TARGETS	HALLMARK_ADIPOGENESIS	13.2519	0.0111517	0.114415	121	2
HALLMARK_NOTCH_SIGNALING	HALLMARK_CHOLESTEROL_HOMEOSTASIS	86.0331	0.0130883	0.114415	10	1
HALLMARK_EPITHELIAL_MESENCHYMAL_TRANSITION	HALLMARK_GLYCOLYSIS	11.4259	0.0147112	0.114415	140	2
HALLMARK_WNT_BETA_CATENIN_SIGNALING	HALLMARK_MYC_TARGETS_V2	70.2878	0.0156857	0.114415	12	1
HALLMARK_G2M_CHECKPOINT	HALLMARK_HEDGEHOG_SIGNALING	55.2625	0.0195694	0.114415	15	1
HALLMARK_NOTCH_SIGNALING	HALLMARK_WNT_BETA_CATENIN_SIGNALING	55.2625	0.0195694	0.114415	15	1
HALLMARK_NOTCH_SIGNALING	HALLMARK_PI3K_AKT_MTOR_SIGNALING	55.2625	0.0195694	0.114415	15	1
HALLMARK_EPITHELIAL_MESENCHYMAL_TRANSITION	HALLMARK_HYPOXIA	9.49088	0.0207221	0.114415	168	2
HALLMARK_KRAS_SIGNALING_UP	HALLMARK_GLYCOLYSIS	9.37587	0.0211848	0.114415	170	2
HALLMARK_MYC_TARGETS_V2	HALLMARK_ANDROGEN_RESPONSE	45.4566	0.023438	0.114415	18	1
HALLMARK_NOTCH_SIGNALING	HALLMARK_MYC_TARGETS_V2	40.7095	0.0260088	0.114415	20	1
HALLMARK_UNFOLDED_PROTEIN_RESPONSE	HALLMARK_MYC_TARGETS_V2	40.7095	0.0260088	0.114415	20	1
HALLMARK_UNFOLDED_PROTEIN_RESPONSE	HALLMARK_INFLAMMATORY_RESPONSE	40.7095	0.0260088	0.114415	20	1
HALLMARK_BILE_ACID_METABOLISM	HALLMARK_MYC_TARGETS_V2	40.7095	0.0260088	0.114415	20	1
HALLMARK_WNT_BETA_CATENIN_SIGNALING	HALLMARK_HEME_METABOLISM	38.7028	0.0272917	0.114415	21	1
HALLMARK_TGF_BETA_SIGNALING	HALLMARK_KRAS_SIGNALING_UP	38.7028	0.0272917	0.114415	21	1
HALLMARK_MYC_TARGETS_V2	HALLMARK_HEME_METABOLISM	38.7028	0.0272917	0.114415	21	1
HALLMARK_KRAS_SIGNALING_UP	HALLMARK_OXIDATIVE_PHOSPHORYLATION	7.79291	0.0296885	0.119854	204	2
HALLMARK_HEDGEHOG_SIGNALING	HALLMARK_FATTY_ACID_METABOLISM	33.6337	0.0311305	0.121187	24	1
HALLMARK_NOTCH_SIGNALING	HALLMARK_ANDROGEN_RESPONSE	26.6877	0.0387636	0.121911	30	1
HALLMARK_ANDROGEN_RESPONSE	HALLMARK_FATTY_ACID_METABOLISM	26.6877	0.0387636	0.121911	30	1
HALLMARK_UNFOLDED_PROTEIN_RESPONSE	HALLMARK_ANDROGEN_RESPONSE	26.6877	0.0387636	0.121911	30	1
HALLMARK_BILE_ACID_METABOLISM	HALLMARK_ANDROGEN_RESPONSE	26.6877	0.0387636	0.121911	30	1
HALLMARK_CHOLESTEROL_HOMEOSTASIS	HALLMARK_ADIPOGENESIS	24.1751	0.0425581	0.121911	33	1
HALLMARK_TGF_BETA_SIGNALING	HALLMARK_ADIPOGENESIS	24.1751	0.0425581	0.121911	33	1
HALLMARK_NOTCH_SIGNALING	HALLMARK_APICAL_JUNCTION	22.7551	0.0450796	0.121911	35	1
HALLMARK_NOTCH_SIGNALING	HALLMARK_MTORC1_SIGNALING	22.7551	0.0450796	0.121911	35	1
HALLMARK_NOTCH_SIGNALING	HALLMARK_HEME_METABOLISM	22.7551	0.0450796	0.121911	35	1
HALLMARK_COAGULATION	HALLMARK_HEME_METABOLISM	22.7551	0.0450796	0.121911	35	1
HALLMARK_KRAS_SIGNALING_DN	HALLMARK_MYC_TARGETS_V1	22.1054	0.0463379	0.121911	36	1
HALLMARK_KRAS_SIGNALING_DN	HALLMARK_INFLAMMATORY_RESPONSE	22.1054	0.0463379	0.121911	36	1
HALLMARK_INTERFERON_ALPHA_RESPONSE	HALLMARK_COMPLEMENT	19.8315	0.0513549	0.121911	40	1
HALLMARK_UNFOLDED_PROTEIN_RESPONSE	HALLMARK_ALLOGRAFT_REJECTION	19.8315	0.0513549	0.121911	40	1
HALLMARK_INFLAMMATORY_RESPONSE	HALLMARK_MYC_TARGETS_V1	19.8315	0.0513549	0.121911	40	1
HALLMARK_INFLAMMATORY_RESPONSE	HALLMARK_MYC_TARGETS_V2	19.8315	0.0513549	0.121911	40	1
HALLMARK_EPITHELIAL_MESENCHYMAL_TRANSITION	HALLMARK_HEDGEHOG_SIGNALING	18.8582	0.0538536	0.121911	42	1
HALLMARK_IL2_STAT5_SIGNALING	HALLMARK_KRAS_SIGNALING_UP	18.8582	0.0538536	0.121911	42	1
HALLMARK_HEDGEHOG_SIGNALING	HALLMARK_ADIPOGENESIS	17.9905	0.056346	0.121911	44	1
HALLMARK_PI3K_AKT_MTOR_SIGNALING	HALLMARK_ESTROGEN_RESPONSE_LATE	17.9905	0.056346	0.121911	44	1
HALLMARK_HEDGEHOG_SIGNALING	HALLMARK_OXIDATIVE_PHOSPHORYLATION	16.4553	0.0613114	0.121911	48	1
HALLMARK_IL2_STAT5_SIGNALING	HALLMARK_ALLOGRAFT_REJECTION	16.4553	0.0613114	0.121911	48	1
HALLMARK_HEME_METABOLISM	HALLMARK_KRAS_SIGNALING_UP	16.111	0.0625488	0.121911	49	1
HALLMARK_NOTCH_SIGNALING	HALLMARK_MYOGENESIS	15.7847	0.0637845	0.121911	50	1
HALLMARK_NOTCH_SIGNALING	HALLMARK_UV_RESPONSE_DN	15.7847	0.0637845	0.121911	50	1
HALLMARK_UNFOLDED_PROTEIN_RESPONSE	HALLMARK_MITOTIC_SPINDLE	15.7847	0.0637845	0.121911	50	1
HALLMARK_UNFOLDED_PROTEIN_RESPONSE	HALLMARK_MYOGENESIS	15.7847	0.0637845	0.121911	50	1
HALLMARK_INFLAMMATORY_RESPONSE	HALLMARK_E2F_TARGETS	15.7847	0.0637845	0.121911	50	1
HALLMARK_COAGULATION	HALLMARK_GLYCOLYSIS	15.7847	0.0637845	0.121911	50	1
HALLMARK_DNA_REPAIR	HALLMARK_BILE_ACID_METABOLISM	14.5926	0.0687116	0.121911	54	1
HALLMARK_G2M_CHECKPOINT	HALLMARK_ADIPOGENESIS	14.3227	0.0699394	0.121911	55	1
HALLMARK_ANDROGEN_RESPONSE	HALLMARK_ADIPOGENESIS	14.3227	0.0699394	0.121911	55	1
HALLMARK_UNFOLDED_PROTEIN_RESPONSE	HALLMARK_ADIPOGENESIS	14.3227	0.0699394	0.121911	55	1
HALLMARK_ALLOGRAFT_REJECTION	HALLMARK_ESTROGEN_RESPONSE_LATE	14.3227	0.0699394	0.121911	55	1
HALLMARK_COMPLEMENT	HALLMARK_HEME_METABOLISM	14.0627	0.0711657	0.121911	56	1
HALLMARK_NOTCH_SIGNALING	HALLMARK_OXIDATIVE_PHOSPHORYLATION	13.1017	0.0760547	0.121911	60	1
HALLMARK_ANDROGEN_RESPONSE	HALLMARK_OXIDATIVE_PHOSPHORYLATION	13.1017	0.0760547	0.121911	60	1
HALLMARK_UNFOLDED_PROTEIN_RESPONSE	HALLMARK_OXIDATIVE_PHOSPHORYLATION	13.1017	0.0760547	0.121911	60	1
HALLMARK_COAGULATION	HALLMARK_HYPOXIA	13.1017	0.0760547	0.121911	60	1
HALLMARK_BILE_ACID_METABOLISM	HALLMARK_OXIDATIVE_PHOSPHORYLATION	13.1017	0.0760547	0.121911	60	1
HALLMARK_DNA_REPAIR	HALLMARK_HEME_METABOLISM	12.4706	0.079705	0.123403	63	1
HALLMARK_ESTROGEN_RESPONSE_LATE	HALLMARK_HEME_METABOLISM	12.4706	0.079705	0.123403	63	1
HALLMARK_E2F_TARGETS	HALLMARK_BILE_ACID_METABOLISM	11.8945	0.0833411	0.123403	66	1
HALLMARK_UNFOLDED_PROTEIN_RESPONSE	HALLMARK_ESTROGEN_RESPONSE_EARLY	11.204	0.0881674	0.123403	70	1
HALLMARK_INFLAMMATORY_RESPONSE	HALLMARK_G2M_CHECKPOINT	11.204	0.0881674	0.123403	70	1
HALLMARK_INFLAMMATORY_RESPONSE	HALLMARK_UNFOLDED_PROTEIN_RESPONSE	11.204	0.0881674	0.123403	70	1
HALLMARK_BILE_ACID_METABOLISM	HALLMARK_ESTROGEN_RESPONSE_EARLY	11.204	0.0881674	0.123403	70	1
HALLMARK_MYC_TARGETS_V1	HALLMARK_ANDROGEN_RESPONSE	10.8895	0.0905712	0.123403	72	1
HALLMARK_SPERMATOGENESIS	HALLMARK_ALLOGRAFT_REJECTION	10.8895	0.0905712	0.123403	72	1
HALLMARK_SPERMATOGENESIS	HALLMARK_KRAS_SIGNALING_DN	10.8895	0.0905712	0.123403	72	1
HALLMARK_KRAS_SIGNALING_DN	HALLMARK_ALLOGRAFT_REJECTION	10.8895	0.0905712	0.123403	72	1
HALLMARK_KRAS_SIGNALING_DN	HALLMARK_KRAS_SIGNALING_DN	10.8895	0.0905712	0.123403	72	1
HALLMARK_E2F_TARGETS	HALLMARK_HEME_METABOLISM	10.1717	0.0965536	0.12993	77	1
HALLMARK_ADIPOGENESIS	HALLMARK_ALLOGRAFT_REJECTION	9.78236	0.100125	0.131489	80	1
HALLMARK_COMPLEMENT	HALLMARK_GLYCOLYSIS	9.78236	0.100125	0.131489	80	1
HALLMARK_MYC_TARGETS_V1	HALLMARK_MTORC1_SIGNALING	9.31103	0.104864	0.132909	84	1
HALLMARK_MYC_TARGETS_V1	HALLMARK_HEME_METABOLISM	9.31103	0.104864	0.132909	84	1
HALLMARK_HEME_METABOLISM	HALLMARK_OXIDATIVE_PHOSPHORYLATION	9.31103	0.104864	0.132909	84	1
HALLMARK_DNA_REPAIR	HALLMARK_MITOTIC_SPINDLE	8.68234	0.111928	0.135557	90	1
HALLMARK_ESTROGEN_RESPONSE_LATE	HALLMARK_GLYCOLYSIS	8.68234	0.111928	0.135557	90	1
HALLMARK_KRAS_SIGNALING_DN	HALLMARK_MITOTIC_SPINDLE	8.68234	0.111928	0.135557	90	1
HALLMARK_KRAS_SIGNALING_DN	HALLMARK_GLYCOLYSIS	8.68234	0.111928	0.135557	90	1
HALLMARK_COMPLEMENT	HALLMARK_HYPOXIA	8.13258	0.118937	0.142463	96	1
HALLMARK_GLYCOLYSIS	HALLMARK_MTORC1_SIGNALING	7.96476	0.121262	0.143483	98	1
HALLMARK_DNA_REPAIR	HALLMARK_ADIPOGENESIS	7.88306	0.122422	0.143483	99	1
HALLMARK_INTERFERON_GAMMA_RESPONSE	HALLMARK_ALLOGRAFT_REJECTION	7.4996	0.128199	0.148656	104	1
HALLMARK_ESTROGEN_RESPONSE_LATE	HALLMARK_HYPOXIA	7.21895	0.132794	0.150245	108	1
HALLMARK_KRAS_SIGNALING_DN	HALLMARK_OXIDATIVE_PHOSPHORYLATION	7.21895	0.132794	0.150245	108	1
HALLMARK_HYPOXIA	HALLMARK_ESTROGEN_RESPONSE_LATE	7.08647	0.135082	0.150245	110	1
HALLMARK_XENOBIOTIC_METABOLISM	HALLMARK_GLYCOLYSIS	7.08647	0.135082	0.150245	110	1
HALLMARK_MTORC1_SIGNALING	HALLMARK_MTORC1_SIGNALING	6.95885	0.137365	0.15124	112	1
HALLMARK_KRAS_SIGNALING_UP	HALLMARK_HEME_METABOLISM	6.5435	0.145308	0.158385	119	1
HALLMARK_XENOBIOTIC_METABOLISM	HALLMARK_OXIDATIVE_PHOSPHORYLATION	5.89206	0.159869	0.172532	132	1
HALLMARK_APICAL_JUNCTION	HALLMARK_ESTROGEN_RESPONSE_LATE	5.04249	0.18396	0.192805	154	1
HALLMARK_GLYCOLYSIS	HALLMARK_ADIPOGENESIS	5.04249	0.18396	0.192805	154	1
HALLMARK_GLYCOLYSIS	HALLMARK_ESTROGEN_RESPONSE_LATE	5.04249	0.18396	0.192805	154	1
HALLMARK_INTERFERON_GAMMA_RESPONSE	HALLMARK_OXIDATIVE_PHOSPHORYLATION	4.97677	0.186117	0.193207	156	1
HALLMARK_MTORC1_SIGNALING	HALLMARK_MITOTIC_SPINDLE	4.85046	0.190412	0.195801	160	1

### Sheet: B
Pairwise pathway enrichment analysis using halmark pathways for the DU-SR network derived from GBM LGG TCGA data. Vulnerable genes from chromosome 10 and rescuer genes on any chromosome are considered for this analysis. Results at FDR < 0.2 (in the padj column) are shown.
rescuer_pathway	vulnerable_pathway	odds.ratio	pval	padj	ref.set.size	overlap.size
HALLMARK_EPITHELIAL_MESENCHYMAL_TRANSITION	HALLMARK_HEME_METABOLISM	20.5385	3.26779e-14	2.74495e-11	1164	14
HALLMARK_G2M_CHECKPOINT	HALLMARK_ADIPOGENESIS	10.103	5.92499e-09	2.4885e-06	2013	12
HALLMARK_GLYCOLYSIS	HALLMARK_HEME_METABOLISM	13.0455	5.54071e-08	1.5514e-05	1169	9
HALLMARK_G2M_CHECKPOINT	HALLMARK_MYC_TARGETS_V1	16.2674	3.90905e-07	8.209e-05	730	7
HALLMARK_E2F_TARGETS	HALLMARK_HEME_METABOLISM	12.007	5.58499e-07	9.38278e-05	1128	8
HALLMARK_E2F_TARGETS	HALLMARK_ADIPOGENESIS	8.17683	7.15697e-07	0.000100198	2068	10
HALLMARK_E2F_TARGETS	HALLMARK_HEDGEHOG_SIGNALING	18.063	1.47132e-06	0.000176559	564	6
HALLMARK_G2M_CHECKPOINT	HALLMARK_HEME_METABOLISM	10.7812	5.68442e-06	0.000552255	1098	7
HALLMARK_E2F_TARGETS	HALLMARK_ESTROGEN_RESPONSE_LATE	7.35	5.91701e-06	0.000552255	2068	9
HALLMARK_E2F_TARGETS	HALLMARK_MYC_TARGETS_V2	13.5286	7.50977e-06	0.000552713	751	6
HALLMARK_INTERFERON_GAMMA_RESPONSE	HALLMARK_INFLAMMATORY_RESPONSE	13.4567	7.73812e-06	0.000552713	755	6
HALLMARK_GLYCOLYSIS	HALLMARK_ADIPOGENESIS	7.08538	7.8994e-06	0.000552713	2145	9
HALLMARK_GLYCOLYSIS	HALLMARK_FATTY_ACID_METABOLISM	10.1137	8.5539e-06	0.000552713	1170	7
HALLMARK_ANGIOGENESIS	HALLMARK_HEME_METABOLISM	31.6311	1.0096e-05	0.00060576	216	4
HALLMARK_UV_RESPONSE_DN	HALLMARK_HEME_METABOLISM	12.3473	1.24788e-05	0.000698813	822	6
HALLMARK_MYOGENESIS	HALLMARK_HYPOXIA	6.46093	1.61967e-05	0.000850329	2351	9
HALLMARK_G2M_CHECKPOINT	HALLMARK_E2F_TARGETS	11.1204	2.22814e-05	0.00109757	912	6
HALLMARK_G2M_CHECKPOINT	HALLMARK_HEDGEHOG_SIGNALING	15.4271	2.35194e-05	0.00109757	549	5
HALLMARK_E2F_TARGETS	HALLMARK_E2F_TARGETS	10.8468	2.55844e-05	0.0011311	935	6
HALLMARK_G2M_CHECKPOINT	HALLMARK_ALLOGRAFT_REJECTION	8.0706	3.54411e-05	0.00148853	1464	7
HALLMARK_E2F_TARGETS	HALLMARK_ALLOGRAFT_REJECTION	7.85517	4.19464e-05	0.00164867	1504	7
HALLMARK_INTERFERON_GAMMA_RESPONSE	HALLMARK_ALLOGRAFT_REJECTION	7.81843	4.31794e-05	0.00164867	1511	7
HALLMARK_E2F_TARGETS	HALLMARK_ANDROGEN_RESPONSE	8.98158	7.17591e-05	0.00259964	1128	6
HALLMARK_INTERFERON_ALPHA_RESPONSE	HALLMARK_INFLAMMATORY_RESPONSE	18.6348	7.67759e-05	0.00259964	364	4
HALLMARK_E2F_TARGETS	HALLMARK_HYPOXIA	5.97985	8.03139e-05	0.00259964	2256	8
HALLMARK_IL2_STAT5_SIGNALING	HALLMARK_HEME_METABOLISM	8.79194	8.0465e-05	0.00259964	1152	6
HALLMARK_EPITHELIAL_MESENCHYMAL_TRANSITION	HALLMARK_FATTY_ACID_METABOLISM	8.70041	8.51223e-05	0.00260666	1164	6
HALLMARK_TNFA_SIGNALING_VIA_NFKB	HALLMARK_HEME_METABOLISM	8.61091	8.99917e-05	0.00260666	1176	6
HALLMARK_MYOGENESIS	HALLMARK_HEME_METABOLISM	8.61091	8.99917e-05	0.00260666	1176	6
HALLMARK_E2F_TARGETS	HALLMARK_MYC_TARGETS_V1	11.2487	0.000102512	0.00287033	751	5
HALLMARK_COAGULATION	HALLMARK_HEME_METABOLISM	10.3489	0.000150535	0.00407901	816	5
HALLMARK_E2F_TARGETS	HALLMARK_UV_RESPONSE_DN	6.27722	0.000165398	0.00434171	1880	7
HALLMARK_INTERFERON_GAMMA_RESPONSE	HALLMARK_MITOTIC_SPINDLE	6.24385	0.00017079	0.00434737	1890	7
HALLMARK_ESTROGEN_RESPONSE_EARLY	HALLMARK_GLYCOLYSIS	6.14585	0.000187821	0.00464029	1920	7
HALLMARK_MYOGENESIS	HALLMARK_GLYCOLYSIS	6.01986	0.000212636	0.00510327	1960	7
HALLMARK_KRAS_SIGNALING_DN	HALLMARK_ADIPOGENESIS	5.73484	0.0002839	0.00662432	2057	7
HALLMARK_E2F_TARGETS	HALLMARK_OXIDATIVE_PHOSPHORYLATION	5.70422	0.000293063	0.00665332	2068	7
HALLMARK_ESTROGEN_RESPONSE_EARLY	HALLMARK_ESTROGEN_RESPONSE_LATE	5.60356	0.000325641	0.00719839	2105	7
HALLMARK_COAGULATION	HALLMARK_MYC_TARGETS_V2	12.4257	0.00035373	0.00761881	544	4
HALLMARK_GLYCOLYSIS	HALLMARK_OXIDATIVE_PHOSPHORYLATION	5.49949	0.000364061	0.00764529	2145	7
HALLMARK_E2F_TARGETS	HALLMARK_PI3K_AKT_MTOR_SIGNALING	12.0032	0.000402331	0.00811175	563	4
HALLMARK_GLYCOLYSIS	HALLMARK_ALLOGRAFT_REJECTION	6.48199	0.000405588	0.00811175	1560	6
HALLMARK_SPERMATOGENESIS	HALLMARK_ALLOGRAFT_REJECTION	7.98342	0.000487192	0.00951723	1056	5
HALLMARK_ESTROGEN_RESPONSE_EARLY	HALLMARK_HYPOXIA	5.11712	0.000554144	0.0105791	2304	7
HALLMARK_HYPOXIA	HALLMARK_HEME_METABOLISM	7.43869	0.000667547	0.0124609	1133	5
HALLMARK_ADIPOGENESIS	HALLMARK_HEME_METABOLISM	7.39284	0.000686115	0.012529	1140	5
HALLMARK_KRAS_SIGNALING_UP	HALLMARK_HEME_METABOLISM	7.354	0.000702335	0.0125524	1146	5
HALLMARK_MITOTIC_SPINDLE	HALLMARK_HEME_METABOLISM	7.16586	0.00078777	0.013786	1176	5
HALLMARK_NOTCH_SIGNALING	HALLMARK_GLYCOLYSIS	15.8632	0.000998109	0.0171104	320	3
HALLMARK_INTERFERON_ALPHA_RESPONSE	HALLMARK_ALLOGRAFT_REJECTION	9.26717	0.00104332	0.0171955	728	4
HALLMARK_G2M_CHECKPOINT	HALLMARK_MYC_TARGETS_V2	9.22897	0.00105916	0.0171955	731	4
HALLMARK_G2M_CHECKPOINT	HALLMARK_PROTEIN_SECRETION	9.2163	0.00106448	0.0171955	732	4
HALLMARK_E2F_TARGETS	HALLMARK_PROTEIN_SECRETION	8.97234	0.00117485	0.0186203	752	4
HALLMARK_GLYCOLYSIS	HALLMARK_GLYCOLYSIS	5.20695	0.00124291	0.0193341	1940	6
HALLMARK_EPITHELIAL_MESENCHYMAL_TRANSITION	HALLMARK_MYC_TARGETS_V2	8.69156	0.00131757	0.0201229	776	4
HALLMARK_GLYCOLYSIS	HALLMARK_INFLAMMATORY_RESPONSE	8.64661	0.00134248	0.0201372	780	4
HALLMARK_ANGIOGENESIS	HALLMARK_UV_RESPONSE_DN	14.1309	0.00138663	0.0204345	359	3
HALLMARK_G2M_CHECKPOINT	HALLMARK_OXIDATIVE_PHOSPHORYLATION	5.01752	0.00149625	0.0216698	2013	6
HALLMARK_UV_RESPONSE_DN	HALLMARK_FATTY_ACID_METABOLISM	8.20264	0.00162419	0.023124	822	4
HALLMARK_EPITHELIAL_MESENCHYMAL_TRANSITION	HALLMARK_OXIDATIVE_PHOSPHORYLATION	4.7323	0.00200042	0.0280058	2134	6
HALLMARK_G2M_CHECKPOINT	HALLMARK_HYPOXIA	4.59851	0.00230378	0.0313991	2196	6
HALLMARK_INTERFERON_ALPHA_RESPONSE	HALLMARK_MITOTIC_SPINDLE	7.40548	0.00234276	0.0313991	910	4
HALLMARK_HYPOXIA	HALLMARK_ALLOGRAFT_REJECTION	5.56695	0.00235493	0.0313991	1512	5
HALLMARK_MITOTIC_SPINDLE	HALLMARK_ALLOGRAFT_REJECTION	5.37174	0.00274211	0.0359902	1567	5
HALLMARK_EPITHELIAL_MESENCHYMAL_TRANSITION	HALLMARK_E2F_TARGETS	6.94638	0.00294202	0.0380199	970	4
HALLMARK_UV_RESPONSE_UP	HALLMARK_ADIPOGENESIS	5.06521	0.00350736	0.0446391	1661	5
HALLMARK_UNFOLDED_PROTEIN_RESPONSE	HALLMARK_GLYCOLYSIS	6.4199	0.00388015	0.0486467	1049	4
HALLMARK_TGF_BETA_SIGNALING	HALLMARK_HEDGEHOG_SIGNALING	20.9508	0.00436034	0.053863	162	2
HALLMARK_COAGULATION	HALLMARK_MYC_TARGETS_V1	9.29664	0.0044594	0.0540587	544	3
HALLMARK_INTERFERON_ALPHA_RESPONSE	HALLMARK_HEME_METABOLISM	9.26244	0.0045049	0.0540587	546	3
HALLMARK_DNA_REPAIR	HALLMARK_MYC_TARGETS_V2	9.09423	0.00473658	0.0560384	556	3
HALLMARK_INTERFERON_GAMMA_RESPONSE	HALLMARK_HEME_METABOLISM	5.93672	0.0050955	0.0594475	1134	4
HALLMARK_G2M_CHECKPOINT	HALLMARK_GLYCOLYSIS	4.59896	0.00523834	0.0602767	1829	5
HALLMARK_EPITHELIAL_MESENCHYMAL_TRANSITION	HALLMARK_HEDGEHOG_SIGNALING	8.68714	0.00537221	0.0609818	582	3
HALLMARK_MTORC1_SIGNALING	HALLMARK_HEME_METABOLISM	5.81321	0.00547982	0.0610745	1158	4
HALLMARK_MITOTIC_SPINDLE	HALLMARK_HEDGEHOG_SIGNALING	8.5978	0.00552579	0.0610745	588	3
HALLMARK_MITOTIC_SPINDLE	HALLMARK_ANDROGEN_RESPONSE	5.7239	0.00578043	0.0623664	1176	4
HALLMARK_E2F_TARGETS	HALLMARK_MITOTIC_SPINDLE	4.47865	0.00583987	0.0623664	1878	5
HALLMARK_E2F_TARGETS	HALLMARK_MYOGENESIS	4.47385	0.00586541	0.0623664	1880	5
HALLMARK_NOTCH_SIGNALING	HALLMARK_HEME_METABOLISM	17.6414	0.00605868	0.0636162	192	2
HALLMARK_IL2_STAT5_SIGNALING	HALLMARK_GLYCOLYSIS	4.38312	0.00637926	0.0661553	1919	5
HALLMARK_UNFOLDED_PROTEIN_RESPONSE	HALLMARK_HEME_METABOLISM	8.0215	0.00667463	0.068096	630	3
HALLMARK_GLYCOLYSIS	HALLMARK_MITOTIC_SPINDLE	4.31518	0.00679541	0.068096	1949	5
HALLMARK_ESTROGEN_RESPONSE_LATE	HALLMARK_GLYCOLYSIS	4.31295	0.0068096	0.068096	1950	5
HALLMARK_ANGIOGENESIS	HALLMARK_FATTY_ACID_METABOLISM	15.6637	0.00760034	0.0736227	216	2
HALLMARK_G2M_CHECKPOINT	HALLMARK_G2M_CHECKPOINT	5.283	0.00761045	0.0736227	1274	4
HALLMARK_IL6_JAK_STAT3_SIGNALING	HALLMARK_ALLOGRAFT_REJECTION	7.63196	0.00763815	0.0736227	662	3
HALLMARK_G2M_CHECKPOINT	HALLMARK_UNFOLDED_PROTEIN_RESPONSE	5.26229	0.00771285	0.0736227	1279	4
HALLMARK_ALLOGRAFT_REJECTION	HALLMARK_ESTROGEN_RESPONSE_LATE	4.10978	0.00827042	0.0775986	2046	5
HALLMARK_E2F_TARGETS	HALLMARK_G2M_CHECKPOINT	5.12399	0.00843329	0.0775986	1313	4
HALLMARK_E2F_TARGETS	HALLMARK_UNFOLDED_PROTEIN_RESPONSE	5.11617	0.00847699	0.0775986	1315	4
HALLMARK_E2F_TARGETS	HALLMARK_APICAL_JUNCTION	5.11227	0.00849889	0.0775986	1316	4
HALLMARK_IL2_STAT5_SIGNALING	HALLMARK_ADIPOGENESIS	3.98269	0.00937447	0.0846727	2111	5
HALLMARK_COAGULATION	HALLMARK_MITOTIC_SPINDLE	4.94755	0.0094996	0.0847855	1360	4
HALLMARK_MTORC1_SIGNALING	HALLMARK_ADIPOGENESIS	3.96067	0.00958883	0.0847855	2123	5
HALLMARK_MITOTIC_SPINDLE	HALLMARK_ADIPOGENESIS	3.89947	0.0101956	0.0892119	2156	5
HALLMARK_ALLOGRAFT_REJECTION	HALLMARK_INFLAMMATORY_RESPONSE	6.79529	0.0104281	0.0903049	743	3
HALLMARK_HYPOXIA	HALLMARK_INFLAMMATORY_RESPONSE	6.68738	0.010885	0.0933002	755	3
HALLMARK_EPITHELIAL_MESENCHYMAL_TRANSITION	HALLMARK_MYC_TARGETS_V1	6.50607	0.0117122	0.0993762	776	3
HALLMARK_MITOTIC_SPINDLE	HALLMARK_MYC_TARGETS_V1	6.43939	0.0120366	0.100106	784	3
HALLMARK_MYOGENESIS	HALLMARK_PROTEIN_SECRETION	6.43939	0.0120366	0.100106	784	3
HALLMARK_ALLOGRAFT_REJECTION	HALLMARK_ALLOGRAFT_REJECTION	4.54459	0.0126082	0.103832	1480	4
HALLMARK_IL2_STAT5_SIGNALING	HALLMARK_HYPOXIA	3.65158	0.0131963	0.10762	2302	5
HALLMARK_EPITHELIAL_MESENCHYMAL_TRANSITION	HALLMARK_HYPOXIA	3.61075	0.0137867	0.108286	2328	5
HALLMARK_IL6_JAK_STAT3_SIGNALING	HALLMARK_MITOTIC_SPINDLE	6.08104	0.0140013	0.108286	830	3
HALLMARK_IL6_JAK_STAT3_SIGNALING	HALLMARK_GLYCOLYSIS	6.08104	0.0140013	0.108286	830	3
HALLMARK_KRAS_SIGNALING_UP	HALLMARK_ALLOGRAFT_REJECTION	4.402	0.0140131	0.108286	1528	4
HALLMARK_DNA_REPAIR	HALLMARK_ESTROGEN_RESPONSE_LATE	4.3991	0.0140434	0.108286	1529	4
HALLMARK_ESTROGEN_RESPONSE_LATE	HALLMARK_HYPOXIA	3.59221	0.0140651	0.108286	2340	5
HALLMARK_DNA_REPAIR	HALLMARK_HEME_METABOLISM	6.05175	0.0141803	0.108286	834	3
HALLMARK_INFLAMMATORY_RESPONSE	HALLMARK_HYPOXIA	3.55723	0.0146092	0.110556	2363	5
HALLMARK_NOTCH_SIGNALING	HALLMARK_MITOTIC_SPINDLE	10.5407	0.0160384	0.120288	320	2
HALLMARK_IL6_JAK_STAT3_SIGNALING	HALLMARK_INFLAMMATORY_RESPONSE	10.1884	0.017088	0.127026	331	2
HALLMARK_MYC_TARGETS_V2	HALLMARK_ANDROGEN_RESPONSE	9.88703	0.018067	0.131548	341	2
HALLMARK_G2M_CHECKPOINT	HALLMARK_COAGULATION	5.51497	0.0180835	0.131548	915	3
HALLMARK_MYC_TARGETS_V2	HALLMARK_HEME_METABOLISM	9.85786	0.0181661	0.131548	342	2
HALLMARK_ANGIOGENESIS	HALLMARK_MYOGENESIS	9.361	0.0199906	0.143522	360	2
HALLMARK_MITOTIC_SPINDLE	HALLMARK_E2F_TARGETS	5.15708	0.0214908	0.152985	978	3
HALLMARK_NOTCH_SIGNALING	HALLMARK_HYPOXIA	8.77401	0.0225367	0.159083	384	2
HALLMARK_MYC_TARGETS_V2	HALLMARK_APICAL_JUNCTION	8.44172	0.0241923	0.169346	399	2
HALLMARK_G2M_CHECKPOINT	HALLMARK_MITOTIC_SPINDLE	3.68129	0.0249368	0.172158	1826	4
HALLMARK_G2M_CHECKPOINT	HALLMARK_UV_RESPONSE_DN	3.67323	0.0251102	0.172158	1830	4
HALLMARK_COAGULATION	HALLMARK_HEDGEHOG_SIGNALING	8.25451	0.0252088	0.172158	408	2
HALLMARK_ANDROGEN_RESPONSE	HALLMARK_ADIPOGENESIS	4.82659	0.0254723	0.172554	1045	3
HALLMARK_UNFOLDED_PROTEIN_RESPONSE	HALLMARK_MITOTIC_SPINDLE	4.80825	0.0257216	0.172849	1049	3
HALLMARK_PI3K_AKT_MTOR_SIGNALING	HALLMARK_MYC_TARGETS_V1	8.0945	0.0261268	0.17315	416	2
HALLMARK_DNA_REPAIR	HALLMARK_HEDGEHOG_SIGNALING	8.07525	0.0262425	0.17315	417	2
HALLMARK_WNT_BETA_CATENIN_SIGNALING	HALLMARK_GLYCOLYSIS	8.01747	0.0265908	0.17315	420	2
HALLMARK_UNFOLDED_PROTEIN_RESPONSE	HALLMARK_INFLAMMATORY_RESPONSE	8.01747	0.0265908	0.17315	420	2
HALLMARK_KRAS_SIGNALING_DN	HALLMARK_UV_RESPONSE_DN	3.59457	0.0268839	0.173711	1870	4
HALLMARK_E2F_TARGETS	HALLMARK_GLYCOLYSIS	3.57734	0.027293	0.174543	1879	4
HALLMARK_HYPOXIA	HALLMARK_GLYCOLYSIS	3.56595	0.0275678	0.174543	1885	4
HALLMARK_APICAL_SURFACE	HALLMARK_GLYCOLYSIS	7.83015	0.0277654	0.174543	430	2
HALLMARK_COAGULATION	HALLMARK_ALLOGRAFT_REJECTION	4.63888	0.028156	0.174543	1087	3
HALLMARK_ADIPOGENESIS	HALLMARK_GLYCOLYSIS	3.53779	0.0282621	0.174543	1900	4
HALLMARK_CHOLESTEROL_HOMEOSTASIS	HALLMARK_HEME_METABOLISM	7.68647	0.0287199	0.174543	438	2
HALLMARK_KRAS_SIGNALING_UP	HALLMARK_GLYCOLYSIS	3.51852	0.0287306	0.174543	1910	4
HALLMARK_G2M_CHECKPOINT	HALLMARK_ANDROGEN_RESPONSE	4.59232	0.0288827	0.174543	1098	3
HALLMARK_G2M_CHECKPOINT	HALLMARK_FATTY_ACID_METABOLISM	4.59232	0.0288827	0.174543	1098	3
HALLMARK_IL2_STAT5_SIGNALING	HALLMARK_MYOGENESIS	3.5002	0.0292038	0.175223	1920	4
HALLMARK_MTORC1_SIGNALING	HALLMARK_UV_RESPONSE_DN	3.48389	0.0296336	0.17654	1929	4
HALLMARK_EPITHELIAL_MESENCHYMAL_TRANSITION	HALLMARK_MITOTIC_SPINDLE	3.46415	0.0301639	0.177187	1940	4
HALLMARK_EPITHELIAL_MESENCHYMAL_TRANSITION	HALLMARK_GLYCOLYSIS	3.46415	0.0301639	0.177187	1940	4
HALLMARK_GLYCOLYSIS	HALLMARK_UV_RESPONSE_DN	3.44641	0.0306509	0.177819	1950	4
HALLMARK_E2F_TARGETS	HALLMARK_KRAS_SIGNALING_UP	4.46984	0.0309148	0.177819	1128	3
HALLMARK_TNFA_SIGNALING_VIA_NFKB	HALLMARK_GLYCOLYSIS	3.42882	0.0311425	0.177819	1960	4
HALLMARK_XENOBIOTIC_METABOLISM	HALLMARK_GLYCOLYSIS	3.42882	0.0311425	0.177819	1960	4
HALLMARK_HYPOXIA	HALLMARK_ANDROGEN_RESPONSE	4.44589	0.03133	0.177819	1134	3
HALLMARK_APICAL_JUNCTION	HALLMARK_HEME_METABOLISM	4.40004	0.0321691	0.181356	1146	3
HALLMARK_ESTROGEN_RESPONSE_EARLY	HALLMARK_HEME_METABOLISM	4.37693	0.0325931	0.182498	1152	3
HALLMARK_UNFOLDED_PROTEIN_RESPONSE	HALLMARK_OXIDATIVE_PHOSPHORYLATION	4.36547	0.0328061	0.182498	1155	3
HALLMARK_APOPTOSIS	HALLMARK_PI3K_AKT_MTOR_SIGNALING	7.05611	0.0335561	0.185442	477	2
HALLMARK_TNFA_SIGNALING_VIA_NFKB	HALLMARK_ANDROGEN_RESPONSE	4.28705	0.034318	0.188413	1176	3
HALLMARK_INFLAMMATORY_RESPONSE	HALLMARK_HEME_METABOLISM	4.26519	0.0347565	0.189581	1182	3
HALLMARK_IL6_JAK_STAT3_SIGNALING	HALLMARK_HEME_METABOLISM	6.75565	0.0362822	0.195652	498	2
HALLMARK_WNT_BETA_CATENIN_SIGNALING	HALLMARK_HYPOXIA	6.67532	0.0370763	0.195652	504	2
HALLMARK_ANGIOGENESIS	HALLMARK_ESTROGEN_RESPONSE_EARLY	6.67532	0.0370763	0.195652	504	2
HALLMARK_PEROXISOME	HALLMARK_E2F_TARGETS	6.66211	0.0372093	0.195652	505	2
HALLMARK_HYPOXIA	HALLMARK_ESTROGEN_RESPONSE_LATE	3.23202	0.0373481	0.195652	2079	4
HALLMARK_INTERFERON_GAMMA_RESPONSE	HALLMARK_ESTROGEN_RESPONSE_LATE	3.23202	0.0373481	0.195652	2079	4
HALLMARK_NOTCH_SIGNALING	HALLMARK_CHOLESTEROL_HOMEOSTASIS	26.5964	0.0375	0.195652	64	1
HALLMARK_APICAL_JUNCTION	HALLMARK_ESTROGEN_RESPONSE_LATE	3.19808	0.0385675	0.199355	2101	4
HALLMARK_APICAL_SURFACE	HALLMARK_HYPOXIA	6.51979	0.0386844	0.199355	516	2
