## Supplementary material for "Chromosome 7 to the rescue: overcoming chromosome 10 loss in gliomas": Table S6

### Sheet: A_del10_gain7_vs_del10_cnn7
Genes with differential essentiality in central nervous system (CNS) cancer cell lines between the test group (10 loss and 7 gain) and control group (10 loss and 7 cnn).
"more essential" means genes are more essential in test group compared to control group. "less essential" means genes are less essential in test group compared to control group. One-sided Wilcoxon test p-value of essentiality scores is shown.
chromosome	differential essentiality between test and control groups	gene name	p-value
chromosome 10	less essential	ADAMTS14	0.040388
chromosome 10	less essential	ADO	0.0201388
chromosome 10	less essential	ANKRD22	0.017014
chromosome 10	less essential	BAG3	0.0237126
chromosome 10	less essential	BLOC1S2	0.00992361
chromosome 10	less essential	CALY	0.0375644
chromosome 10	less essential	CDC123	0.034897
chromosome 10	less essential	CYP2C9	0.00444023
chromosome 10	less essential	DIP2C	0.0433741
chromosome 10	less essential	ENKUR	0.0433741
chromosome 10	less essential	GLRX3	0.040388
chromosome 10	less essential	GOT1	0.0300097
chromosome 10	less essential	HNRNPF	0.00819452
chromosome 10	less essential	KLF6	0.034897
chromosome 10	less essential	MKI67	0.0375644
chromosome 10	less essential	NT5C2	0.0433741
chromosome 10	less essential	OGDHL	0.0130773
chromosome 10	less essential	PDCD11	0.0119455
chromosome 10	less essential	PRPF18	0.0498543
chromosome 10	less essential	PRTFDC1	0.0375644
chromosome 10	less essential	PYROXD2	0.0300097
chromosome 10	less essential	SAR1A	0.0256811
chromosome 10	less essential	SFR1	0.0498543
chromosome 10	less essential	SLIT1	0.00121632
chromosome 10	less essential	SMNDC1	0.0130773
chromosome 10	less essential	SORBS1	0.0498543
chromosome 10	less essential	STAMBPL1	0.0201388
chromosome 10	less essential	STK32C	0.0498543
chromosome 10	less essential	SUPV3L1	0.0201388
chromosome 10	less essential	TSPAN14	0.0237126
chromosome 10	less essential	ZNF503	0.0323809
chromosome 10	less essential	ZNF511	0.0054828
chromosome 10	more essential	AKR1E2	0.0142963
chromosome 10	more essential	ECD	0.0156066
chromosome 10	more essential	EDRF1	0.0498543
chromosome 10	more essential	EIF5AL1	0.0277785
chromosome 10	more essential	FAM204A	0.0433741
chromosome 10	more essential	FRMD4A	0.0323809
chromosome 10	more essential	NDST2	0.0465274
chromosome 10	more essential	NOC3L	0.0218667
chromosome 10	more essential	NOLC1	0.0433741
chromosome 10	more essential	TAF5	0.00177441
chromosome 10	more essential	TLL2	0.0277785
chromosome 10	more essential	VENTX	0.0498543
chromosome 7	less essential	ATP6V1F	0.00398529
chromosome 7	less essential	BZW2	0.0108956
chromosome 7	less essential	DLX5	0.0218667
chromosome 7	less essential	EPHA1	0.00992361
chromosome 7	less essential	EPHB6	0.00672466
chromosome 7	less essential	FIGNL1	0.0108956
chromosome 7	less essential	GPNMB	0.0218667
chromosome 7	less essential	HDAC9	0.0185228
chromosome 7	less essential	HUS1	0.000399457
chromosome 7	less essential	ITGB8	0.0185228
chromosome 7	less essential	MAD1L1	0.0201388
chromosome 7	less essential	MICALL2	0.0465274
chromosome 7	less essential	NACAD	0.0201388
chromosome 7	less essential	PGAM2	0.034897
chromosome 7	less essential	RBM33	0.00819452
chromosome 7	less essential	STARD3NL	0.040388
chromosome 7	less essential	STX1A	0.0277785
chromosome 7	less essential	TRIM4	0.0323809
chromosome 7	less essential	UBE2H	0.0218667
chromosome 7	less essential	VKORC1L1	0.0465274
chromosome 7	less essential	VPS41	0.034897
chromosome 7	more essential	ACTL6B	0.00253944
chromosome 7	more essential	ADCYAP1R1	0.034897
chromosome 7	more essential	AOC1	0.0465274
chromosome 7	more essential	BUD23	0.040388
chromosome 7	more essential	CASP2	0.0277785
chromosome 7	more essential	CD36	0.034897
chromosome 7	more essential	DDX56	0.040388
chromosome 7	more essential	DTX2	0.040388
chromosome 7	more essential	EIF2AK1	0.0375644
chromosome 7	more essential	EIF4H	0.0300097
chromosome 7	more essential	FOXK1	0.0119455
chromosome 7	more essential	FSCN3	0.040388
chromosome 7	more essential	GIMAP4	0.00902449
chromosome 7	more essential	GPC2	0.0323809
chromosome 7	more essential	GRM8	0.0142963
chromosome 7	more essential	HOXA7	0.0010677
chromosome 7	more essential	INMT	0.0433741
chromosome 7	more essential	KDM7A	0.0277785
chromosome 7	more essential	KMT2C	0.00319323
chromosome 7	more essential	LRRD1	0.00819452
chromosome 7	more essential	NDUFA5	0.040388
chromosome 7	more essential	PTN	0.0218667
chromosome 7	more essential	RABGEF1	0.0465274
chromosome 7	more essential	RNF133	0.040388
chromosome 7	more essential	RNF148	0.00319323
chromosome 7	more essential	RUNDC3B	0.0498543
chromosome 7	more essential	SAMD9L	0.0300097
chromosome 7	more essential	SEC61G	0.00444023
chromosome 7	more essential	SLC25A13	0.0218667
chromosome 7	more essential	SLC26A3	0.0201388
chromosome 7	more essential	SMURF1	0.00742908
chromosome 7	more essential	SOSTDC1	0.0300097
chromosome 7	more essential	SPDYE1	0.00672466
chromosome 7	more essential	SSMEM1	0.0201388
chromosome 7	more essential	STRA8	0.0323809
chromosome 7	more essential	SYPL1	0.00253944
chromosome 7	more essential	TAS2R16	0.00742908
chromosome 7	more essential	TECPR1	0.0185228
chromosome 7	more essential	TMEM184A	0.0433741
chromosome 7	more essential	TNS3	0.0433741
chromosome 7	more essential	TRIP6	0.0185228
chromosome 7	more essential	UBE3C	0.0375644
chromosome 7	more essential	WDR86	0.0433741
chromosome 7	more essential	ZKSCAN1	0.034897
chromosome 7	more essential	ZNF679	0.0142963
chromosome 7	more essential	ZNF775	0.0465274
chromosome 7	more essential	ZNF862	0.000816774

### Sheet: B_del10_gain7_vs_cnn10_gain7
Genes with differential essentiality in central nervous system (CNS) cancer cell lines between the test group (10 loss and 7 gain) and control group (10 cnn and 7 gain).
"more essential" means genes are more essential in test group compared to control group. "less essential" means genes are less essential in test group compared to control group. One-sided Wilcoxon test p-value of essentiality scores is shown.
chromosome	differential essentiality between test and control groups	gene name	p-value
chromosome 10	less essential	ABLIM1	0.0198419
chromosome 10	less essential	C10orf120	0.0444118
chromosome 10	less essential	GLRX3	0.0462813
chromosome 10	less essential	INA	0.00780168
chromosome 10	less essential	LRRC18	0.0482121
chromosome 10	less essential	PDCD4	0.0344138
chromosome 10	less essential	RPS24	0.00971247
chromosome 10	less essential	SMNDC1	0.0218331
chromosome 10	less essential	WDR37	0.0426025
chromosome 10	less essential	WNT8B	0.0375226
chromosome 10	more essential	ADO	0.00587535
chromosome 10	more essential	AGAP5	0.0239865
chromosome 10	more essential	AKR1C1	0.0126512
chromosome 10	more essential	AKR1E2	0.0426025
chromosome 10	more essential	ARMC3	0.0444118
chromosome 10	more essential	BMI1	0.0126512
chromosome 10	more essential	C10orf105	0.00302648
chromosome 10	more essential	CALHM2	0.0444118
chromosome 10	more essential	CCDC3	0.0228889
chromosome 10	more essential	CFAP70	0.00658971
chromosome 10	more essential	CYP2C19	0.00234475
chromosome 10	more essential	CYP26C1	0.0344138
chromosome 10	more essential	ENTPD1	0.040852
chromosome 10	more essential	ENTPD7	0.00920072
chromosome 10	more essential	GATA3	0.0218331
chromosome 10	more essential	GHITM	0.0228889
chromosome 10	more essential	GPRIN2	0.0301424
chromosome 10	more essential	IDE	0.00364676
chromosome 10	more essential	IKZF5	0.0251271
chromosome 10	more essential	LCOR	0.018004
chromosome 10	more essential	LHPP	0.0444118
chromosome 10	more essential	LIPJ	0.00554408
chromosome 10	more essential	LZTS2	0.0375226
chromosome 10	more essential	MCM10	0.0113961
chromosome 10	more essential	NOC3L	0.00464566
chromosome 10	more essential	NOLC1	0.0391591
chromosome 10	more essential	NRBF2	0.0288182
chromosome 10	more essential	NSUN6	0.0228889
chromosome 10	more essential	NUDT5	0.0359412
chromosome 10	more essential	PCGF5	0.00780168
chromosome 10	more essential	PLAU	0.0444118
chromosome 10	more essential	PPP1R3C	0.0426025
chromosome 10	more essential	PRKCQ	0.0301424
chromosome 10	more essential	SGMS1	0.00737796
chromosome 10	more essential	SLK	0.0228889
chromosome 10	more essential	SMC3	0.0155149
chromosome 10	more essential	SNCG	0.0189044
chromosome 10	more essential	TAF3	0.00737796
chromosome 10	more essential	TAF5	0.0140215
chromosome 10	more essential	TIMM23	0.0301424
chromosome 10	more essential	TM9SF3	0.0263117
chromosome 10	more essential	TUBB8	0.0198419
chromosome 7	less essential	AGAP3	0.0462813
chromosome 7	less essential	DNAAF5	0.0391591
chromosome 7	less essential	HUS1	0.0228889
chromosome 7	less essential	IRF5	0.0482121
chromosome 7	less essential	MYL10	0.0426025
chromosome 7	more essential	ACTL6B	0.0444118
chromosome 7	more essential	ADCY1	0.0482121
chromosome 7	more essential	ADCYAP1R1	0.0391591
chromosome 7	more essential	AGMO	0.00119693
chromosome 7	more essential	AHCYL2	0.0482121
chromosome 7	more essential	ANKRD7	0.0288182
chromosome 7	more essential	ANLN	0.0482121
chromosome 7	more essential	ASB15	0.0239865
chromosome 7	more essential	ASNS	0.0198419
chromosome 7	more essential	ATP5MF	0.0462813
chromosome 7	more essential	BMPER	0.0315156
chromosome 7	more essential	C1GALT1	0.0218331
chromosome 7	more essential	C7orf50	0.0391591
chromosome 7	more essential	CADPS2	0.0208178
chromosome 7	more essential	CAV2	0.0344138
chromosome 7	more essential	CDK6	0.00284144
chromosome 7	more essential	COBL	0.0359412
chromosome 7	more essential	COL28A1	0.0426025
chromosome 7	more essential	CPVL	0.0126512
chromosome 7	more essential	CTTNBP2	0.0275417
chromosome 7	more essential	CUL1	0.0482121
chromosome 7	more essential	CYP3A43	0.00971247
chromosome 7	more essential	DBF4	0.00658971
chromosome 7	more essential	DBNL	0.0444118
chromosome 7	more essential	DDC	0.0133215
chromosome 7	more essential	DDX56	0.00157577
chromosome 7	more essential	EIF2AK1	0.00920072
chromosome 7	more essential	ELMO1	0.0163104
chromosome 7	more essential	FAM200A	0.0391591
chromosome 7	more essential	FIGNL1	0.0375226
chromosome 7	more essential	FSCN3	0.0189044
chromosome 7	more essential	GATAD1	0.0263117
chromosome 7	more essential	GCC1	0.00697423
chromosome 7	more essential	GGCT	0.00437584
chromosome 7	more essential	GHRHR	0.0251271
chromosome 7	more essential	GIMAP1	0.00437584
chromosome 7	more essential	GNAT3	0.0426025
chromosome 7	more essential	GPR22	0.0147523
chromosome 7	more essential	GRB10	0.0288182
chromosome 7	more essential	GRM8	0.00103995
chromosome 7	more essential	HERPUD2	0.0375226
chromosome 7	more essential	HOXA7	0.018004
chromosome 7	more essential	IKZF1	0.00322204
chromosome 7	more essential	IQCE	0.00302648
chromosome 7	more essential	KBTBD2	0.0189044
chromosome 7	more essential	KCNH2	0.0462813
chromosome 7	more essential	LLCFC1	0.0126512
chromosome 7	more essential	LRRC61	0.0482121
chromosome 7	more essential	LRRD1	0.0301424
chromosome 7	more essential	MACC1	0.000312381
chromosome 7	more essential	MEPCE	0.00971247
chromosome 7	more essential	MET	0.0391591
chromosome 7	more essential	MNX1	0.040852
chromosome 7	more essential	MYL7	0.0263117
chromosome 7	more essential	NCAPG2	0.0275417
chromosome 7	more essential	NDUFA5	0.00824617
chromosome 7	more essential	NEUROD6	0.0163104
chromosome 7	more essential	NRF1	0.0208178
chromosome 7	more essential	NSUN5	0.0444118
chromosome 7	more essential	NT5C3A	0.0301424
chromosome 7	more essential	OCM2	0.0288182
chromosome 7	more essential	PDGFA	0.0263117
chromosome 7	more essential	PDIA4	0.018004
chromosome 7	more essential	PEX1	0.00342863
chromosome 7	more essential	RAMP3	0.00971247
chromosome 7	more essential	RARRES2	0.00871224
chromosome 7	more essential	SGCE	0.0301424
chromosome 7	more essential	SLC25A40	0.0239865
chromosome 7	more essential	SPATA48	0.0482121
chromosome 7	more essential	SUMF2	0.00168577
chromosome 7	more essential	SYPL1	0.00658971
chromosome 7	more essential	TAF6	0.00658971
chromosome 7	more essential	TAS2R3	0.0301424
chromosome 7	more essential	TAS2R5	0.0444118
chromosome 7	more essential	TBRG4	0.000125306
chromosome 7	more essential	TCAF1	0.00364676
chromosome 7	more essential	TECPR1	0.0359412
chromosome 7	more essential	TFR2	0.00737796
chromosome 7	more essential	TMEM106B	0.0391591
chromosome 7	more essential	TNS3	0.00302648
chromosome 7	more essential	TPK1	0.0301424
chromosome 7	more essential	TRRAP	0.0462813
chromosome 7	more essential	TSC22D4	0.0344138
chromosome 7	more essential	UPP1	0.032939
chromosome 7	more essential	VPS37D	0.0482121
chromosome 7	more essential	VWC2	0.0359412
chromosome 7	more essential	WEE2	0.0315156
chromosome 7	more essential	YKT6	0.0301424
chromosome 7	more essential	ZDHHC4	0.0228889
chromosome 7	more essential	ZNF107	0.0208178
chromosome 7	more essential	ZNF277	0.0189044
chromosome 7	more essential	ZNF425	0.00824617
chromosome 7	more essential	ZNF479	0.00697423
chromosome 7	more essential	ZNF716	0.00342863
chromosome 7	more essential	ZNF777	0.00111597

### Sheet: C_cnn10_gain7_vs_cnn10_cnn7
Genes with differential essentiality in central nervous system (CNS) cancer cell lines between the test group (10 cnn and 7 gain) and control group (10 cnn and 7 cnn).
"more essential" means genes are more essential in test group compared to control group. "less essential" means genes are less essential in test group compared to control group. One-sided Wilcoxon test p-value of essentiality scores is shown.
chromosome	differential essentiality between test and control groups	gene name	p-value
chromosome 10	less essential	ADO	0.0471634
chromosome 10	less essential	AKR1C1	0.00124818
chromosome 10	less essential	ARHGAP12	0.0471634
chromosome 10	less essential	ARMC3	0.0333442
chromosome 10	less essential	CCNY	0.0276977
chromosome 10	less essential	CREM	2.97186e-05
chromosome 10	less essential	CTBP2	0.00178311
chromosome 10	less essential	DRGX	0.0397932
chromosome 10	less essential	FAM170B	0.0397932
chromosome 10	less essential	FRMPD2	0.00962882
chromosome 10	less essential	FUOM	0.0186633
chromosome 10	less essential	IFIT3	0.00445778
chromosome 10	less essential	JMJD1C	0.0151267
chromosome 10	less essential	KNDC1	0.0333442
chromosome 10	less essential	LDB1	0.00754852
chromosome 10	less essential	LDB3	0.0397932
chromosome 10	less essential	MMP21	0.0471634
chromosome 10	less essential	MPP7	0.0151267
chromosome 10	less essential	NOC3L	0.0471634
chromosome 10	less essential	NOLC1	0.0471634
chromosome 10	less essential	OTUD1	0.0333442
chromosome 10	less essential	PIP4K2A	0.0186633
chromosome 10	less essential	PRF1	0.000861838
chromosome 10	less essential	PTF1A	0.0333442
chromosome 10	less essential	SGMS1	0.0276977
chromosome 10	less essential	SLC25A16	0.0471634
chromosome 10	less essential	SORCS3	0.0276977
chromosome 10	less essential	SPOCK2	0.0333442
chromosome 10	less essential	TAF3	0.00585456
chromosome 10	less essential	VENTX	0.0333442
chromosome 10	less essential	WAC	0.0471634
chromosome 10	less essential	WASHC2C	0.00445778
chromosome 10	less essential	ZNF25	0.0333442
chromosome 7	more essential	ACTB	0.00585456
chromosome 7	more essential	AKR1D1	0.0186633
chromosome 7	more essential	BCAP29	0.0228536
chromosome 7	more essential	COL1A2	0.0471634
chromosome 7	more essential	CREB3L2	0.0397932
chromosome 7	more essential	FOXK1	0.00445778
chromosome 7	more essential	NPY	0.0333442
chromosome 7	more essential	TMEM176B	0.0333442
chromosome 7	more essential	TMEM213	0.0471634
chromosome 7	more essential	TSGA13	0.00178311
chromosome 7	more essential	YAE1	0.00962882
chromosome 7	less essential	ABCB5	0.0228536
chromosome 7	less essential	ADCY1	0.00445778
chromosome 7	less essential	AGK	0.0333442
chromosome 7	less essential	AGMO	0.0471634
chromosome 7	less essential	AHCYL2	0.0121252
chromosome 7	less essential	AKR1B10	0.0276977
chromosome 7	less essential	ARPC1A	0.0333442
chromosome 7	less essential	ASL	0.0186633
chromosome 7	less essential	AUTS2	0.0276977
chromosome 7	less essential	BLVRA	0.0228536
chromosome 7	less essential	BUD31	0.0186633
chromosome 7	less essential	CALD1	0.00754852
chromosome 7	less essential	CALN1	0.0333442
chromosome 7	less essential	CASTOR2	0.00585456
chromosome 7	less essential	CFAP69	0.0276977
chromosome 7	less essential	COA1	0.0151267
chromosome 7	less essential	CPED1	0.00445778
chromosome 7	less essential	CREB5	0.0397932
chromosome 7	less essential	CTTNBP2	0.0333442
chromosome 7	less essential	CYP3A7	0.0397932
chromosome 7	less essential	DBNL	0.00124818
chromosome 7	less essential	DDC	0.0397932
chromosome 7	less essential	DGKB	0.0397932
chromosome 7	less essential	DNAH11	0.00246664
chromosome 7	less essential	EEPD1	0.0228536
chromosome 7	less essential	EPHB4	0.0397932
chromosome 7	less essential	EPHB6	0.0228536
chromosome 7	less essential	FIGNL1	0.00020803
chromosome 7	less essential	FZD1	0.0333442
chromosome 7	less essential	GHRHR	0.0471634
chromosome 7	less essential	GIMAP8	0.0151267
chromosome 7	less essential	GLI3	0.0228536
chromosome 7	less essential	GPNMB	0.0471634
chromosome 7	less essential	GPR141	0.0471634
chromosome 7	less essential	HNRNPA2B1	0.0471634
chromosome 7	less essential	HOXA7	0.0471634
chromosome 7	less essential	HSPB1	0.0333442
chromosome 7	less essential	IGF2BP3	0.0228536
chromosome 7	less essential	IGFBP1	0.0397932
chromosome 7	less essential	INHBA	0.0333442
chromosome 7	less essential	KLHDC10	0.00585456
chromosome 7	less essential	LAMB1	0.00246664
chromosome 7	less essential	LMOD2	0.0471634
chromosome 7	less essential	LRRD1	0.0228536
chromosome 7	less essential	MAD1L1	0.0276977
chromosome 7	less essential	MPLKIP	0.0333442
chromosome 7	less essential	MRM2	0.0471634
chromosome 7	less essential	MYO1G	0.0186633
chromosome 7	less essential	NACAD	0.00754852
chromosome 7	less essential	NDUFA4	0.00178311
chromosome 7	less essential	NDUFA5	0.0333442
chromosome 7	less essential	NIPSNAP2	0.0397932
chromosome 7	less essential	NUDCD3	0.0397932
chromosome 7	less essential	NUPR2	0.00585456
chromosome 7	less essential	OGDH	0.0471634
chromosome 7	less essential	PCOLCE	0.00962882
chromosome 7	less essential	PDGFA	0.0276977
chromosome 7	less essential	PHKG1	0.0333442
chromosome 7	less essential	PHTF2	0.0471634
chromosome 7	less essential	POLM	0.0228536
chromosome 7	less essential	POM121	0.00585456
chromosome 7	less essential	POP7	0.0471634
chromosome 7	less essential	PPP1R3A	0.0186633
chromosome 7	less essential	PRKRIP1	0.0151267
chromosome 7	less essential	PRRT4	0.00754852
chromosome 7	less essential	PSMG3	0.0186633
chromosome 7	less essential	PURB	0.0121252
chromosome 7	less essential	PUS7	0.000564653
chromosome 7	less essential	RAMP3	0.0228536
chromosome 7	less essential	RBM28	0.0471634
chromosome 7	less essential	SPATA48	0.0228536
chromosome 7	less essential	SRI	0.00962882
chromosome 7	less essential	STYXL1	0.00246664
chromosome 7	less essential	SUMF2	0.0186633
chromosome 7	less essential	SUN1	0.0186633
chromosome 7	less essential	TAS2R16	0.0186633
chromosome 7	less essential	TBRG4	0.00178311
chromosome 7	less essential	TBX20	0.0186633
chromosome 7	less essential	TCAF1	0.0228536
chromosome 7	less essential	TFR2	0.0276977
chromosome 7	less essential	TMED4	0.0228536
chromosome 7	less essential	TMEM270	0.0228536
chromosome 7	less essential	TPK1	0.0333442
chromosome 7	less essential	TRRAP	0.00124818
chromosome 7	less essential	UBE2D4	0.00445778
chromosome 7	less essential	UFSP1	0.0276977
chromosome 7	less essential	UNCX	0.0276977
chromosome 7	less essential	URGCP	0.0121252
chromosome 7	less essential	VSTM2A	0.00754852
chromosome 7	less essential	WIPI2	0.0228536
chromosome 7	less essential	YWHAG	0.000356623
chromosome 7	less essential	ZNF277	0.0186633
chromosome 7	less essential	ZNF479	0.00754852
chromosome 7	less essential	ZPBP	0.0121252
chromosome 7	more essential	ACTB	0.00585456
chromosome 7	more essential	AKR1D1	0.0186633
chromosome 7	more essential	BCAP29	0.0228536
chromosome 7	more essential	COL1A2	0.0471634
chromosome 7	more essential	CREB3L2	0.0397932
chromosome 7	more essential	FOXK1	0.00445778
chromosome 7	more essential	NPY	0.0333442
chromosome 7	more essential	TMEM176B	0.0333442
chromosome 7	more essential	TMEM213	0.0471634
chromosome 7	more essential	TSGA13	0.00178311
chromosome 7	more essential	YAE1	0.00962882
